# Cell-type-resolved DNA methylation analysis using bulk long-read sequencing across human tissues

**DOI:** 10.64898/2026.11.18.767445

**Authors:** Hao Chen, Edward A. Mead, Yanchun Zhang, Nikolaos Karvelas, Zhangying Chen, Emma L. Thorn, Yu Fan, Mi Ni, Casidhe-Nicole Bethancourt, David A. Cohen, Gordon Fan-Huang, Zi Yan, Eric Bouhassira, Salima Soualhi, Alexey Kozlenkov, Jamshid Abdul-Ghafar, Slim Mzoughi, Ernesto Guccione, Stella Dracheva, Louis J. Cohen, Rachel Brody, Alexander W. Charney, Hao Wu, Rahul M. Kohli, Kurt W. Farrell, Jan Vijg, Joel T. Gabre, Deirdre J. Cohen, Fanny M. Elahi, John F. Crary, Gang Fang

## Abstract

DNA methylation shapes cellular identity and changes with aging and disease, but most human methylomes come from bulk tissue, which mixes signal across many cell types. A methylation change at the bulk tissue level can reflect a change in cellular composition or an intrinsic shift within a cell type, and the two cannot be separated from bulk data. Single-cell and sorted-cell methods resolve cell types directly, but their cost and workflow complexity pose challenges to large studies. Long-read sequencing of single DNA molecules can directly detect DNA methylation on each read. We built COMET (Cell-of-Origin from METhylation), a framework that uses cell-type-specific methylation to assign individual long reads to cell types from standard bulk long-read sequencing. COMET detects changes in cell-type composition robustly even from shallow bulk long-read data, quantifies methylation level of repetitive DNA within each cell type, and, with deeper sequencing, resolves methylation differences between health and disease in individual cell types. We applied COMET to 140 human blood samples, 104 human brain samples and 59 human colon samples. In blood, we found epigenetic aging is driven mainly by shifts in cell-type composition, and that APOE4 carriers have myeloid-specific methylation changes. In brain, we found sex-biased change in cell-type composition with age, resolved methylation and hydroxymethylation separately within each cell type. In colon, we found a consistent expansion of fibroblasts in tumors relative to matched normal tissue, localized methylation loss at LINE-1 in fibroblast cells, and identified tumor- and cell-type-specific hypermethylation in epithelial cells at the promoters of known colorectal cancer genes. By resolving cell-type-specific methylation directly from bulk long-read data, this approach opens broad study of cell-type epigenetics across human tissues in aging and disease.
