## Supplementary Tables for "Cell-type-resolved DNA methylation analysis using bulk long-read sequencing across human tissues": Supplementary Table 1.xlsx

### Sheet: Table 1
Sample ID	Tissue Type	Sequencing platform	Modification Calling Model	Depth (x)	Median Read Length (bp)	Total Yield (Gb)	Deep-sequenced	Deep sequencing platform	Deep Depth (x)	Deep Median Read Length (bp)	Deep Total Yield (Gb)
BLD001	Blood	PacBio SMRT	jasmine v2.4.0	2.7546	10238	8.5464	Yes	PacBio SMRT	26.9908	11972	83.7323
BLD002	Blood	PacBio SMRT	jasmine v2.4.0	1.162	10724	3.6055	No	NA	NA	NA	NA
BLD003	Blood	PacBio SMRT	jasmine v2.4.0	0.5622	11020	1.7445	No	NA	NA	NA	NA
BLD004	Blood	PacBio SMRT	jasmine v2.4.0	2.522	11720	7.8273	No	NA	NA	NA	NA
BLD005	Blood	PacBio SMRT	jasmine v2.4.0	2.2963	10572	7.1257	No	NA	NA	NA	NA
BLD006	Blood	PacBio SMRT	jasmine v2.4.0	3.0164	12645	9.3583	No	NA	NA	NA	NA
BLD007	Blood	PacBio SMRT	jasmine v2.4.0	0.419	11308	1.3004	No	NA	NA	NA	NA
BLD008	Blood	PacBio SMRT	jasmine v2.4.0	1.7035	9851	5.2852	No	NA	NA	NA	NA
BLD009	Blood	PacBio SMRT	jasmine v2.4.0	0.3206	10511	0.9947	No	NA	NA	NA	NA
BLD010	Blood	PacBio SMRT	jasmine v2.4.0	0.3531	11047	1.096	No	NA	NA	NA	NA
BLD011	Blood	PacBio SMRT	jasmine v2.4.0	0.3532	12235.5	1.0958	No	NA	NA	NA	NA
BLD012	Blood	PacBio SMRT	jasmine v2.4.0	0.5449	11963	1.6905	No	NA	NA	NA	NA
BLD013	Blood	PacBio SMRT	jasmine v2.4.0	0.5367	11018	1.6652	No	NA	NA	NA	NA
BLD014	Blood	PacBio SMRT	jasmine v2.4.0	2.3656	12130	7.3383	No	NA	NA	NA	NA
BLD015	Blood	PacBio SMRT	jasmine v2.4.0	2.0488	11946	6.3558	No	NA	NA	NA	NA
BLD016	Blood	PacBio SMRT	jasmine v2.4.0	1.9768	12001	6.1319	No	NA	NA	NA	NA
BLD017	Blood	PacBio SMRT	jasmine v2.4.0	0.3194	10134	0.9911	No	NA	NA	NA	NA
BLD018	Blood	PacBio SMRT	jasmine v2.4.0	2.4292	11245	7.5392	No	NA	NA	NA	NA
BLD019	Blood	PacBio SMRT	jasmine v2.4.0	2.1827	11081	6.7731	No	NA	NA	NA	NA
BLD020	Blood	PacBio SMRT	jasmine v2.4.0	2.5329	10995	7.8597	No	NA	NA	NA	NA
BLD021	Blood	PacBio SMRT	jasmine v2.4.0	1.9341	11585	6.0012	No	NA	NA	NA	NA
BLD022	Blood	PacBio SMRT	jasmine v2.4.0	1.941	10663	6.023	No	NA	NA	NA	NA
BLD023	Blood	PacBio SMRT	jasmine v2.4.0	2.4164	10916	7.4963	No	NA	NA	NA	NA
BLD024	Blood	PacBio SMRT	jasmine v2.4.0	1.6455	10654	5.1071	No	NA	NA	NA	NA
BLD025	Blood	PacBio SMRT	jasmine v2.4.0	0.6177	12485	1.9163	No	NA	NA	NA	NA
BLD026	Blood	PacBio SMRT	jasmine v2.4.0	1.6394	10802	5.085	No	NA	NA	NA	NA
BLD027	Blood	PacBio SMRT	jasmine v2.4.0	2.3451	11797	7.273	Yes	PacBio SMRT	37.8462	11741	117.396
BLD028	Blood	PacBio SMRT	jasmine v2.4.0	10.5347	12326	32.6839	No	NA	NA	NA	NA
BLD029	Blood	PacBio SMRT	jasmine v2.4.0	0.4467	14262	1.3857	No	NA	NA	NA	NA
BLD030	Blood	PacBio SMRT	jasmine v2.4.0	15.6401	11100	48.5126	No	NA	NA	NA	NA
BLD031	Blood	PacBio SMRT	jasmine v2.4.0	0.3584	10859	1.1117	No	NA	NA	NA	NA
BLD032	Blood	PacBio SMRT	jasmine v2.4.0	0.4068	11365	1.2618	No	NA	NA	NA	NA
BLD033	Blood	PacBio SMRT	jasmine v2.4.0	1.2537	11000	3.8897	No	NA	NA	NA	NA
BLD034	Blood	PacBio SMRT	jasmine v2.4.0	2.5376	11032	7.8745	No	NA	NA	NA	NA
BLD035	Blood	PacBio SMRT	jasmine v2.4.0	1.9534	12407	6.0586	No	NA	NA	NA	NA
BLD036	Blood	PacBio SMRT	jasmine v2.4.0	2.428	11533	7.5332	No	NA	NA	NA	NA
BLD037	Blood	PacBio SMRT	jasmine v2.4.0	2.0438	10637	6.3385	No	NA	NA	NA	NA
BLD038	Blood	PacBio SMRT	jasmine v2.4.0	1.9051	10400	5.9101	No	NA	NA	NA	NA
BLD039	Blood	PacBio SMRT	jasmine v2.4.0	3.0107	12479	9.3401	No	NA	NA	NA	NA
BLD040	Blood	PacBio SMRT	jasmine v2.4.0	0.4286	10927	1.33	No	NA	NA	NA	NA
BLD041	Blood	PacBio SMRT	jasmine v2.4.0	0.3825	11049	1.1871	No	NA	NA	NA	NA
BLD042	Blood	PacBio SMRT	jasmine v2.4.0	2.4177	10874	7.5019	No	NA	NA	NA	NA
BLD043	Blood	PacBio SMRT	jasmine v2.4.0	2.1963	12258	6.8129	No	NA	NA	NA	NA
BLD044	Blood	PacBio SMRT	jasmine v2.4.0	2.1426	10231	6.6482	No	NA	NA	NA	NA
BLD045	Blood	PacBio SMRT	jasmine v2.4.0	2.1575	11250	6.6911	No	NA	NA	NA	NA
BLD046	Blood	PacBio SMRT	jasmine v2.4.0	1.6195	10440	5.026	No	NA	NA	NA	NA
BLD047	Blood	PacBio SMRT	jasmine v2.4.0	1.9993	12149	6.2006	No	NA	NA	NA	NA
BLD048	Blood	PacBio SMRT	jasmine v2.4.0	2.3991	12168	7.4421	No	NA	NA	NA	NA
BLD049	Blood	PacBio SMRT	jasmine v2.4.0	1.381	10550	4.2809	No	NA	NA	NA	NA
BLD050	Blood	PacBio SMRT	jasmine v2.4.0	2.451	10435	7.6028	No	NA	NA	NA	NA
BLD051	Blood	PacBio SMRT	jasmine v2.4.0	0.5645	10010	1.7501	No	NA	NA	NA	NA
BLD052	Blood	PacBio SMRT	jasmine v2.4.0	1.9318	10376	5.9935	No	NA	NA	NA	NA
BLD053	Blood	PacBio SMRT	jasmine v2.4.0	0.4808	12388	1.4917	No	NA	NA	NA	NA
BLD054	Blood	PacBio SMRT	jasmine v2.4.0	0.3423	11814	1.062	No	NA	NA	NA	NA
BLD055	Blood	PacBio SMRT	jasmine v2.4.0	0.4191	10509	1.3003	No	NA	NA	NA	NA
BLD056	Blood	PacBio SMRT	jasmine v2.4.0	1.8847	10897	5.8489	No	NA	NA	NA	NA
BLD057	Blood	PacBio SMRT	jasmine v2.4.0	2.0288	11400	6.2949	No	NA	NA	NA	NA
BLD058	Blood	PacBio SMRT	jasmine v2.4.0	2.7707	11639	8.5943	Yes	PacBio SMRT	60.149	11427	186.594
BLD059	Blood	PacBio SMRT	jasmine v2.4.0	0.3963	10524	1.2295	No	NA	NA	NA	NA
BLD060	Blood	PacBio SMRT	jasmine v2.4.0	2.2975	11345	7.1252	Yes	PacBio SMRT	32.6195	11958	101.157
BLD061	Blood	PacBio SMRT	jasmine v2.4.0	2.1961	10682	6.8155	No	NA	NA	NA	NA
BLD062	Blood	PacBio SMRT	jasmine v2.4.0	2.0716	11247	6.4248	No	NA	NA	NA	NA
BLD063	Blood	PacBio SMRT	jasmine v2.4.0	1.5911	10681	4.9367	No	NA	NA	NA	NA
BLD064	Blood	PacBio SMRT	jasmine v2.4.0	1.6338	9414	5.0644	No	NA	NA	NA	NA
BLD065	Blood	PacBio SMRT	jasmine v2.4.0	2.8475	12905	8.8396	No	NA	NA	NA	NA
BLD066	Blood	PacBio SMRT	jasmine v2.4.0	12.9435	10505	40.1438	No	NA	NA	NA	NA
BLD067	Blood	PacBio SMRT	jasmine v2.4.0	2.385	10830	7.398	No	NA	NA	NA	NA
BLD068	Blood	PacBio SMRT	jasmine v2.4.0	2.443	10239	7.5802	No	NA	NA	NA	NA
BLD069	Blood	PacBio SMRT	jasmine v2.4.0	2.2451	11171	6.9661	No	NA	NA	NA	NA
BLD070	Blood	PacBio SMRT	jasmine v2.4.0	2.3394	11220	7.255	No	NA	NA	NA	NA
BLD071	Blood	PacBio SMRT	jasmine v2.4.0	2.3188	11845	7.1943	No	NA	NA	NA	NA
BLD072	Blood	PacBio SMRT	jasmine v2.4.0	2.4935	10878	7.7347	No	NA	NA	NA	NA
BLD073	Blood	PacBio SMRT	jasmine v2.4.0	3.2941	13313	10.2188	Yes	PacBio SMRT	23.3231	11964	72.333
BLD074	Blood	PacBio SMRT	jasmine v2.4.0	1.3249	10176	4.1098	No	NA	NA	NA	NA
BLD075	Blood	PacBio SMRT	jasmine v2.4.0	1.9908	11399	6.1774	No	NA	NA	NA	NA
BLD076	Blood	PacBio SMRT	jasmine v2.4.0	0.3135	11603	0.973	No	NA	NA	NA	NA
BLD077	Blood	PacBio SMRT	jasmine v2.4.0	2.5102	11258	7.7882	No	NA	NA	NA	NA
BLD078	Blood	PacBio SMRT	jasmine v2.4.0	1.789	11237	5.5501	No	NA	NA	NA	NA
BLD079	Blood	PacBio SMRT	jasmine v2.4.0	1.5631	12068	4.8479	No	NA	NA	NA	NA
BLD080	Blood	PacBio SMRT	jasmine v2.4.0	1.4414	11360	4.4697	No	NA	NA	NA	NA
BLD081	Blood	PacBio SMRT	jasmine v2.4.0	2.5846	11544	8.0178	No	NA	NA	NA	NA
BLD082	Blood	PacBio SMRT	jasmine v2.4.0	0.343	10680	1.064	No	NA	NA	NA	NA
BLD083	Blood	PacBio SMRT	jasmine v2.4.0	1.571	11157	4.8707	No	NA	NA	NA	NA
BLD084	Blood	PacBio SMRT	jasmine v2.4.0	0.3325	10933	1.0313	No	NA	NA	NA	NA
BLD085	Blood	PacBio SMRT	jasmine v2.4.0	0.5922	13257	1.8376	No	NA	NA	NA	NA
BLD086	Blood	PacBio SMRT	jasmine v2.4.0	0.374	11618	1.1603	No	NA	NA	NA	NA
BLD087	Blood	PacBio SMRT	jasmine v2.4.0	0.3916	10049	1.2145	No	NA	NA	NA	NA
BLD088	Blood	PacBio SMRT	jasmine v2.4.0	2.5171	12393	7.8092	Yes	PacBio SMRT	23.6511	11807	73.3699
BLD089	Blood	PacBio SMRT	jasmine v2.4.0	2.4421	10484	7.5757	No	NA	NA	NA	NA
BLD090	Blood	PacBio SMRT	jasmine v2.4.0	2.2129	11819	6.8657	No	NA	NA	NA	NA
BLD091	Blood	PacBio SMRT	jasmine v2.4.0	1.8813	12282	5.8356	No	NA	NA	NA	NA
BLD092	Blood	PacBio SMRT	jasmine v2.4.0	0.4218	10622	1.3084	No	NA	NA	NA	NA
BLD093	Blood	PacBio SMRT	jasmine v2.4.0	1.9736	9627	6.1229	No	NA	NA	NA	NA
BLD094	Blood	PacBio SMRT	jasmine v2.4.0	0.4177	11122	1.2954	No	NA	NA	NA	NA
BLD095	Blood	PacBio SMRT	jasmine v2.4.0	1.8345	11878	5.6926	No	NA	NA	NA	NA
BLD096	Blood	PacBio SMRT	jasmine v2.4.0	2.2848	11935	7.0873	No	NA	NA	NA	NA
BLD097	Blood	PacBio SMRT	jasmine v2.4.0	2.0768	11253	6.4451	No	NA	NA	NA	NA
BLD098	Blood	PacBio SMRT	jasmine v2.4.0	1.5463	10664	4.807	No	NA	NA	NA	NA
BLD099	Blood	PacBio SMRT	jasmine v2.4.0	2.079	10943	6.448	No	NA	NA	NA	NA
BLD100	Blood	PacBio SMRT	jasmine v2.4.0	0.7326	11919	2.2723	No	NA	NA	NA	NA
BLD101	Blood	PacBio SMRT	jasmine v2.4.0	2.3231	11537	7.2057	No	NA	NA	NA	NA
BLD102	Blood	PacBio SMRT	jasmine v2.4.0	2.1312	10126	6.6103	No	NA	NA	NA	NA
BLD103	Blood	PacBio SMRT	jasmine v2.4.0	2.1631	10767	6.7095	No	NA	NA	NA	NA
BLD104	Blood	PacBio SMRT	jasmine v2.4.0	0.3709	10524	1.1512	No	NA	NA	NA	NA
BLD105	Blood	PacBio SMRT	jasmine v2.4.0	1.8439	10967	5.7208	No	NA	NA	NA	NA
BLD106	Blood	PacBio SMRT	jasmine v2.4.0	2.417	10728	7.4993	Yes	PacBio SMRT	54.479	11389	169.026
BLD107	Blood	PacBio SMRT	jasmine v2.4.0	0.7245	10294	2.2483	No	NA	NA	NA	NA
BLD108	Blood	PacBio SMRT	jasmine v2.4.0	1.4679	10680	4.5513	No	NA	NA	NA	NA
BLD109	Blood	PacBio SMRT	jasmine v2.4.0	0.3	11752	0.9136	No	NA	NA	NA	NA
BLD110	Blood	PacBio SMRT	jasmine v2.4.0	1.9354	12059	6.0033	No	NA	NA	NA	NA
BLD111	Blood	PacBio SMRT	jasmine v2.4.0	1.7956	11459	5.5711	No	NA	NA	NA	NA
BLD112	Blood	PacBio SMRT	jasmine v2.4.0	2.341	10336	7.261	No	NA	NA	NA	NA
BLD113	Blood	PacBio SMRT	jasmine v2.4.0	2.1114	10857	6.5521	No	NA	NA	NA	NA
BLD114	Blood	PacBio SMRT	jasmine v2.4.0	0.6107	11608	1.8955	No	NA	NA	NA	NA
BLD115	Blood	PacBio SMRT	jasmine v2.4.0	2.2067	10662	6.8507	No	NA	NA	NA	NA
BLD116	Blood	PacBio SMRT	jasmine v2.4.0	2.0176	10464	6.2599	No	NA	NA	NA	NA
BLD117	Blood	PacBio SMRT	jasmine v2.4.0	2.5887	11301	8.0302	No	NA	NA	NA	NA
BLD118	Blood	PacBio SMRT	jasmine v2.4.0	2.3163	10703	7.1858	No	NA	NA	NA	NA
BLD119	Blood	PacBio SMRT	jasmine v2.4.0	0.5938	10524	1.8417	No	NA	NA	NA	NA
BLD120	Blood	PacBio SMRT	jasmine v2.4.0	2.1427	10975	6.6464	No	NA	NA	NA	NA
BLD121	Blood	PacBio SMRT	jasmine v2.4.0	1.4374	11085	4.4597	No	NA	NA	NA	NA
BLD122	Blood	PacBio SMRT	jasmine v2.4.0	2.0533	11161	6.3691	No	NA	NA	NA	NA
BLD123	Blood	PacBio SMRT	jasmine v2.4.0	11.3946	10890	35.3503	No	NA	NA	NA	NA
BLD124	Blood	PacBio SMRT	jasmine v2.4.0	2.4793	10839	7.6894	No	NA	NA	NA	NA
BLD125	Blood	PacBio SMRT	jasmine v2.4.0	2.0496	10085	6.3607	No	NA	NA	NA	NA
BLD126	Blood	PacBio SMRT	jasmine v2.4.0	0.8771	11950	2.7209	No	NA	NA	NA	NA
BLD127	Blood	PacBio SMRT	jasmine v2.4.0	3.2123	13232	9.9698	No	NA	NA	NA	NA
BLD128	Blood	PacBio SMRT	jasmine v2.4.0	2.022	10519	6.2734	No	NA	NA	NA	NA
BLD129	Blood	PacBio SMRT	jasmine v2.4.0	2.3395	11186	7.261	No	NA	NA	NA	NA
BLD130	Blood	PacBio SMRT	jasmine v2.4.0	2.0993	12136	6.5131	No	NA	NA	NA	NA
BLD131	Blood	PacBio SMRT	jasmine v2.4.0	1.165	10320	3.6159	No	NA	NA	NA	NA
BLD132	Blood	PacBio SMRT	jasmine v2.4.0	1.2009	11193	3.7257	No	NA	NA	NA	NA
BLD133	Blood	PacBio SMRT	jasmine v2.4.0	2.4107	11994	7.4775	No	NA	NA	NA	NA
BLD134	Blood	PacBio SMRT	jasmine v2.4.0	0.6628	12197	2.0568	Yes	PacBio SMRT	46.1786	11790	143.312
BLD135	Blood	PacBio SMRT	jasmine v2.4.0	0.6007	10959	1.863	No	NA	NA	NA	NA
BLD136	Blood	PacBio SMRT	jasmine v2.4.0	3.4934	13105	10.8355	No	NA	NA	NA	NA
BLD137	Blood	PacBio SMRT	jasmine v2.4.0	0.483	11421	1.499	No	NA	NA	NA	NA
BLD138	Blood	PacBio SMRT	jasmine v2.4.0	2.371	11436	7.3531	No	NA	NA	NA	NA
BLD139	Blood	PacBio SMRT	jasmine v2.4.0	1.0909	10194	3.3827	No	NA	NA	NA	NA
BLD140	Blood	PacBio SMRT	jasmine v2.4.0	0.4773	10749	1.4809	No	NA	NA	NA	NA
BRN001	Brain	PacBio SMRT	jasmine v2.4.0	1.8793	10263	5.826	No	NA	NA	NA	NA
BRN002	Brain	PacBio SMRT	jasmine v2.4.0	0.7089	11659	2.1991	No	NA	NA	NA	NA
BRN003	Brain	PacBio SMRT	jasmine v2.4.0	0.8056	10676	2.4985	No	NA	NA	NA	NA
BRN004	Brain	PacBio SMRT	jasmine v2.4.0	0.588	8992	1.8237	No	NA	NA	NA	NA
BRN005	Brain	PacBio SMRT	jasmine v2.4.0	9.542	9903	29.5956	Yes	ONT	55.8674	2158	181.143
BRN006	Brain	PacBio SMRT	jasmine v2.4.0	13.1934	8785	40.9217	No	NA	NA	NA	NA
BRN007	Brain	PacBio SMRT	jasmine v2.4.0	0.324	12181	1.0058	No	NA	NA	NA	NA
BRN008	Brain	PacBio SMRT	jasmine v2.4.0	1.0585	10255	3.2824	No	NA	NA	NA	NA
BRN009	Brain	PacBio SMRT	jasmine v2.4.0	1.4047	10885	4.354	No	NA	NA	NA	NA
BRN010	Brain	PacBio SMRT	jasmine v2.4.0	0.7156	9995	2.2197	No	NA	NA	NA	NA
BRN011	Brain	PacBio SMRT	jasmine v2.4.0	0.7839	10402	2.4343	No	NA	NA	NA	NA
BRN012	Brain	PacBio SMRT	jasmine v2.4.0	1	10767	3.0997	No	NA	NA	NA	NA
BRN013	Brain	PacBio SMRT	jasmine v2.4.0	0.8206	10521	2.5442	No	NA	NA	NA	NA
BRN014	Brain	PacBio SMRT	jasmine v2.4.0	9.8183	10720	30.4623	No	NA	NA	NA	NA
BRN015	Brain	PacBio SMRT	jasmine v2.4.0	1.3479	10778	4.1773	No	NA	NA	NA	NA
BRN016	Brain	PacBio SMRT	jasmine v2.4.0	0.7084	10047	2.197	No	NA	NA	NA	NA
BRN017	Brain	PacBio SMRT	jasmine v2.4.0	1.2587	9905	3.9029	No	NA	NA	NA	NA
BRN018	Brain	PacBio SMRT	jasmine v2.4.0	1.9039	10103	5.9017	No	NA	NA	NA	NA
BRN019	Brain	PacBio SMRT	jasmine v2.4.0	1.5986	10368	4.9578	No	NA	NA	NA	NA
BRN020	Brain	PacBio SMRT	jasmine v2.4.0	1.1243	9600	3.4876	No	NA	NA	NA	NA
BRN021	Brain	PacBio SMRT	jasmine v2.4.0	6.8381	10714	21.2105	No	NA	NA	NA	NA
BRN022	Brain	PacBio SMRT	jasmine v2.4.0	0.4314	9816	1.3381	No	NA	NA	NA	NA
BRN023	Brain	PacBio SMRT	jasmine v2.4.0	1.1604	9418	3.598	No	NA	NA	NA	NA
BRN024	Brain	PacBio SMRT	jasmine v2.4.0	0.7568	9982	2.3498	No	NA	NA	NA	NA
BRN025	Brain	PacBio SMRT	jasmine v2.4.0	0.9687	9688	3.0062	No	NA	NA	NA	NA
BRN026	Brain	PacBio SMRT	jasmine v2.4.0	10.7434	10176	33.3266	Yes	ONT	45.0134	3641	145.048
BRN027	Brain	PacBio SMRT	jasmine v2.4.0	2.719	13521	8.4315	No	NA	NA	NA	NA
BRN028	Brain	PacBio SMRT	jasmine v2.4.0	11.0148	10003	34.1705	No	NA	NA	NA	NA
BRN029	Brain	PacBio SMRT	jasmine v2.4.0	1.3871	9844	4.3014	No	NA	NA	NA	NA
BRN030	Brain	PacBio SMRT	jasmine v2.4.0	0.8159	9869	2.5312	No	NA	NA	NA	NA
BRN031	Brain	PacBio SMRT	jasmine v2.4.0	1.1457	11743	3.551	No	NA	NA	NA	NA
BRN032	Brain	PacBio SMRT	jasmine v2.4.0	12.1714	10753	37.7478	Yes	ONT	30.7602	1337	107.095
BRN033	Brain	PacBio SMRT	jasmine v2.4.0	10.1759	10887	31.5688	No	NA	NA	NA	NA
BRN034	Brain	PacBio SMRT	jasmine v2.4.0	1.8667	10205	5.7888	No	NA	NA	NA	NA
BRN035	Brain	PacBio SMRT	jasmine v2.4.0	1.2856	9623	3.9866	No	NA	NA	NA	NA
BRN036	Brain	PacBio SMRT	jasmine v2.4.0	2.0944	9899	6.4979	No	NA	NA	NA	NA
BRN037	Brain	PacBio SMRT	jasmine v2.4.0	0.5554	10427	1.7232	No	NA	NA	NA	NA
BRN038	Brain	PacBio SMRT	jasmine v2.4.0	1.0683	10160	3.3122	No	NA	NA	NA	NA
BRN039	Brain	PacBio SMRT	jasmine v2.4.0	1.3509	10181	4.189	No	NA	NA	NA	NA
BRN040	Brain	PacBio SMRT	jasmine v2.4.0	0.4492	11477	1.3939	No	NA	NA	NA	NA
BRN041	Brain	PacBio SMRT	jasmine v2.4.0	0.9414	10201	2.9196	No	NA	NA	NA	NA
BRN042	Brain	PacBio SMRT	jasmine v2.4.0	0.6654	9346	2.0636	No	NA	NA	NA	NA
BRN043	Brain	PacBio SMRT	jasmine v2.4.0	1.2302	10705	3.812	No	NA	NA	NA	NA
BRN044	Brain	PacBio SMRT	jasmine v2.4.0	8.3183	10230	25.8049	No	NA	NA	NA	NA
BRN045	Brain	PacBio SMRT	jasmine v2.4.0	0.81	10676	2.5122	No	NA	NA	NA	NA
BRN046	Brain	PacBio SMRT	jasmine v2.4.0	0.7754	10194	2.4048	No	NA	NA	NA	NA
BRN047	Brain	PacBio SMRT	jasmine v2.4.0	11.2228	9727	34.8018	No	NA	NA	NA	NA
BRN048	Brain	PacBio SMRT	jasmine v2.4.0	1.794	10176	5.5605	No	NA	NA	NA	NA
BRN049	Brain	PacBio SMRT	jasmine v2.4.0	0.52	9897	1.6122	No	NA	NA	NA	NA
BRN050	Brain	PacBio SMRT	jasmine v2.4.0	1.9456	10590	6.0315	No	NA	NA	NA	NA
BRN051	Brain	PacBio SMRT	jasmine v2.4.0	0.8635	9362	2.6775	No	NA	NA	NA	NA
BRN052	Brain	PacBio SMRT	jasmine v2.4.0	9.96	10583	30.8984	No	NA	NA	NA	NA
BRN053	Brain	PacBio SMRT	jasmine v2.4.0	8.3646	9979	25.9442	Yes	ONT	38.3157	1884	126.744
BRN054	Brain	PacBio SMRT	jasmine v2.4.0	1.2738	9893	3.9501	No	NA	NA	NA	NA
BRN055	Brain	PacBio SMRT	jasmine v2.4.0	7.3025	9328	22.6737	No	NA	NA	NA	NA
BRN056	Brain	PacBio SMRT	jasmine v2.4.0	1.1443	10165	3.5494	No	NA	NA	NA	NA
BRN057	Brain	PacBio SMRT	jasmine v2.4.0	0.4303	9885	1.3349	No	NA	NA	NA	NA
BRN058	Brain	PacBio SMRT	jasmine v2.4.0	9.5633	10522	29.6809	Yes	ONT	56.0192	2790	180.819
BRN059	Brain	PacBio SMRT	jasmine v2.4.0	1.2758	9638	3.955	No	NA	NA	NA	NA
BRN060	Brain	PacBio SMRT	jasmine v2.4.0	1.0101	10925	3.1302	No	NA	NA	NA	NA
BRN061	Brain	PacBio SMRT	jasmine v2.4.0	0.997	9919	3.0932	No	NA	NA	NA	NA
BRN062	Brain	PacBio SMRT	jasmine v2.4.0	0.8977	10645	2.7831	No	NA	NA	NA	NA
BRN063	Brain	PacBio SMRT	jasmine v2.4.0	1.8557	10446	5.7526	No	NA	NA	NA	NA
BRN064	Brain	PacBio SMRT	jasmine v2.4.0	0.7543	10570	2.3402	No	NA	NA	NA	NA
BRN065	Brain	PacBio SMRT	jasmine v2.4.0	1.7813	11100	5.5197	No	NA	NA	NA	NA
BRN066	Brain	PacBio SMRT	jasmine v2.4.0	8.7584	9850	27.1732	No	NA	NA	NA	NA
BRN067	Brain	PacBio SMRT	jasmine v2.4.0	0.7422	12357	2.3007	No	NA	NA	NA	NA
BRN068	Brain	PacBio SMRT	jasmine v2.4.0	0.8383	9832	2.6005	No	NA	NA	NA	NA
BRN069	Brain	PacBio SMRT	jasmine v2.4.0	3.8755	10007	12.0227	No	NA	NA	NA	NA
BRN070	Brain	PacBio SMRT	jasmine v2.4.0	11.4371	11794	35.4673	No	NA	NA	NA	NA
BRN071	Brain	PacBio SMRT	jasmine v2.4.0	9.4306	10349	29.2558	No	NA	NA	NA	NA
BRN072	Brain	PacBio SMRT	jasmine v2.4.0	0.8721	9416	2.7045	No	NA	NA	NA	NA
BRN073	Brain	PacBio SMRT	jasmine v2.4.0	0.6297	12293	1.9536	No	NA	NA	NA	NA
BRN074	Brain	PacBio SMRT	jasmine v2.4.0	0.9171	10844	2.8433	No	NA	NA	NA	NA
BRN075	Brain	PacBio SMRT	jasmine v2.4.0	8.0806	10050	25.0621	No	NA	NA	NA	NA
BRN076	Brain	PacBio SMRT	jasmine v2.4.0	1.5397	9727	4.774	No	NA	NA	NA	NA
BRN077	Brain	PacBio SMRT	jasmine v2.4.0	0.9855	9943	3.057	No	NA	NA	NA	NA
BRN078	Brain	PacBio SMRT	jasmine v2.4.0	1.2684	11878	3.9325	No	NA	NA	NA	NA
BRN079	Brain	PacBio SMRT	jasmine v2.4.0	8.4743	10174	26.292	No	NA	NA	NA	NA
BRN080	Brain	PacBio SMRT	jasmine v2.4.0	0.8085	9927	2.5083	No	NA	NA	NA	NA
BRN081	Brain	PacBio SMRT	jasmine v2.4.0	0.4484	10307	1.3915	No	NA	NA	NA	NA
BRN082	Brain	PacBio SMRT	jasmine v2.4.0	7.3081	9575	22.6732	No	NA	NA	NA	NA
BRN083	Brain	PacBio SMRT	jasmine v2.4.0	1.1453	9895	3.5519	No	NA	NA	NA	NA
BRN084	Brain	PacBio SMRT	jasmine v2.4.0	1.4444	9946	4.4768	No	NA	NA	NA	NA
BRN085	Brain	PacBio SMRT	jasmine v2.4.0	0.8224	10740	2.5513	No	NA	NA	NA	NA
BRN086	Brain	PacBio SMRT	jasmine v2.4.0	1.64	9824	5.0852	No	NA	NA	NA	NA
BRN087	Brain	PacBio SMRT	jasmine v2.4.0	0.7489	10758	2.3219	No	NA	NA	NA	NA
BRN088	Brain	PacBio SMRT	jasmine v2.4.0	1.341	11057	4.1581	No	NA	NA	NA	NA
BRN089	Brain	PacBio SMRT	jasmine v2.4.0	9.3224	9947	28.9165	Yes	ONT	34.6713	2083	113.269
BRN090	Brain	PacBio SMRT	jasmine v2.4.0	1.2635	10903	3.9163	No	NA	NA	NA	NA
BRN091	Brain	PacBio SMRT	jasmine v2.4.0	0.3341	9927	1.038	No	NA	NA	NA	NA
BRN092	Brain	PacBio SMRT	jasmine v2.4.0	1.1878	9653	3.6836	No	NA	NA	NA	NA
BRN093	Brain	PacBio SMRT	jasmine v2.4.0	0.94	9787	2.9159	No	NA	NA	NA	NA
BRN094	Brain	PacBio SMRT	jasmine v2.4.0	10.378	10543	32.1841	No	NA	NA	NA	NA
BRN095	Brain	PacBio SMRT	jasmine v2.4.0	9.9305	10835	30.7978	No	NA	NA	NA	NA
BRN096	Brain	PacBio SMRT	jasmine v2.4.0	0.8136	11508	2.5233	No	NA	NA	NA	NA
BRN097	Brain	PacBio SMRT	jasmine v2.4.0	1.3372	10658	4.1456	No	NA	NA	NA	NA
BRN098	Brain	PacBio SMRT	jasmine v2.4.0	0.474	9179	1.4718	No	NA	NA	NA	NA
BRN099	Brain	PacBio SMRT	jasmine v2.4.0	1.0221	9594	3.1705	No	NA	NA	NA	NA
BRN100	Brain	PacBio SMRT	jasmine v2.4.0	6.3636	10659	19.7378	No	NA	NA	NA	NA
BRN101	Brain	PacBio SMRT	jasmine v2.4.0	1.1113	9537	3.4457	No	NA	NA	NA	NA
BRN102	Brain	PacBio SMRT	jasmine v2.4.0	6.6652	11190	20.6747	No	NA	NA	NA	NA
BRN103	Brain	PacBio SMRT	jasmine v2.4.0	0.4537	12378	1.4072	No	NA	NA	NA	NA
BRN104	Brain	PacBio SMRT	jasmine v2.4.0	1.3282	10057	4.1189	No	NA	NA	NA	NA
CLN001	Colon	PacBio SMRT	jasmine v2.4.0	2.0802	10442	6.4523	No	NA	NA	NA	NA
CLN002	Colon	PacBio SMRT	jasmine v2.4.0	3.3782	10237	10.4764	No	NA	NA	NA	NA
CLN003	Colon	PacBio SMRT	jasmine v2.4.0	2.8212	10764	8.7524	No	NA	NA	NA	NA
CLN004	Colon	PacBio SMRT	jasmine v2.4.0	2.1384	10297	6.6414	No	NA	NA	NA	NA
CLN005	Colon	PacBio SMRT	jasmine v2.4.0	1.9645	10766	6.0948	No	NA	NA	NA	NA
CLN006	Colon	PacBio SMRT	jasmine v2.4.0	9.3335	9071	28.9628	No	NA	NA	NA	NA
CLN007	Colon	PacBio SMRT	jasmine v2.4.0	5.1664	8315	16.0325	No	NA	NA	NA	NA
CLN008	Colon	PacBio SMRT	jasmine v2.4.0	2.853	10376	8.8483	No	NA	NA	NA	NA
CLN009	Colon	PacBio SMRT	jasmine v2.4.0	1.4862	9510	4.6129	No	NA	NA	NA	NA
CLN010	Colon	PacBio SMRT	jasmine v2.4.0	2.7418	10337	8.504	No	NA	NA	NA	NA
CLN011	Colon	PacBio SMRT	jasmine v2.4.0	2.7562	10390	8.5472	No	NA	NA	NA	NA
CLN012	Colon	PacBio SMRT	jasmine v2.4.0	1.8395	11632	5.7075	No	NA	NA	NA	NA
CLN013	Colon	PacBio SMRT	jasmine v2.4.0	4.3431	10434	13.472	No	NA	NA	NA	NA
CLN014	Colon	PacBio SMRT	jasmine v2.4.0	3.253	9875	10.0892	No	NA	NA	NA	NA
CLN015	Colon	PacBio SMRT	jasmine v2.4.0	1.9805	9909	6.1441	No	NA	NA	NA	NA
CLN016	Colon	PacBio SMRT	jasmine v2.4.0	2.683	10584	8.3251	No	NA	NA	NA	NA
CLN017	Colon	PacBio SMRT	jasmine v2.4.0	6.9418	10417	21.5316	No	NA	NA	NA	NA
CLN018	Colon	PacBio SMRT	jasmine v2.4.0	2.4923	9864	7.7302	No	NA	NA	NA	NA
CLN019	Colon	PacBio SMRT	jasmine v2.4.0	1.0877	9109	3.3751	No	NA	NA	NA	NA
CLN020	Colon	PacBio SMRT	jasmine v2.4.0	8.4521	10731	26.2148	No	NA	NA	NA	NA
CLN021	Colon	PacBio SMRT	jasmine v2.4.0	2.5881	10906	8.0301	Yes	PacBio SMRT	21.1557	10906	65.6408
CLN022	Colon	PacBio SMRT	jasmine v2.4.0	2.7206	9906	8.4377	No	NA	NA	NA	NA
CLN023	Colon	PacBio SMRT	jasmine v2.4.0	2.1138	11552	6.5557	Yes	PacBio SMRT	33.7502	11675	104.688
CLN024	Colon	PacBio SMRT	jasmine v2.4.0	0.4128	9600	1.2864	No	NA	NA	NA	NA
CLN025	Colon	PacBio SMRT	jasmine v2.4.0	2.6012	10258	8.0702	No	NA	NA	NA	NA
CLN026	Colon	PacBio SMRT	jasmine v2.4.0	10.5109	10228	32.6199	No	NA	NA	NA	NA
CLN027	Colon	PacBio SMRT	jasmine v2.4.0	3.0996	10711	9.6146	No	NA	NA	NA	NA
CLN028	Colon	PacBio SMRT	jasmine v2.4.0	1.8729	10193	5.81	No	NA	NA	NA	NA
CLN029	Colon	PacBio SMRT	jasmine v2.4.0	2.5281	10127	7.8417	No	NA	NA	NA	NA
CLN030	Colon	PacBio SMRT	jasmine v2.4.0	1.7848	9595	5.5377	No	NA	NA	NA	NA
CLN031	Colon	PacBio SMRT	jasmine v2.4.0	2.4163	9741	7.4975	No	NA	NA	NA	NA
CLN032	Colon	PacBio SMRT	jasmine v2.4.0	1.3808	9649	4.283	No	NA	NA	NA	NA
CLN033	Colon	PacBio SMRT	jasmine v2.4.0	1.9201	9649	5.9611	No	NA	NA	NA	NA
CLN034	Colon	PacBio SMRT	jasmine v2.4.0	10.3556	10596	32.1277	No	NA	NA	NA	NA
CLN035	Colon	PacBio SMRT	jasmine v2.4.0	1.8909	11721	5.8656	Yes	PacBio SMRT	35.2407	11948	109.335
CLN036	Colon	PacBio SMRT	jasmine v2.4.0	1.1266	10229	3.499	No	NA	NA	NA	NA
CLN037	Colon	PacBio SMRT	jasmine v2.4.0	0.7812	9306	2.4243	No	NA	NA	NA	NA
CLN038	Colon	PacBio SMRT	jasmine v2.4.0	1.7916	10225	5.5597	No	NA	NA	NA	NA
CLN039	Colon	PacBio SMRT	jasmine v2.4.0	2.8469	10779	8.8311	No	NA	NA	NA	NA
CLN040	Colon	PacBio SMRT	jasmine v2.4.0	2.6827	10548	8.3239	No	NA	NA	NA	NA
CLN041	Colon	PacBio SMRT	jasmine v2.4.0	2.0581	9926	6.3911	No	NA	NA	NA	NA
CLN042	Colon	PacBio SMRT	jasmine v2.4.0	3.0525	10533	9.4691	No	NA	NA	NA	NA
CLN043	Colon	PacBio SMRT	jasmine v2.4.0	3.1158	10727	9.6648	No	NA	NA	NA	NA
CLN044	Colon	PacBio SMRT	jasmine v2.4.0	10.978	10585	34.0628	No	NA	NA	NA	NA
CLN045	Colon	PacBio SMRT	jasmine v2.4.0	3.4674	10877	10.7584	No	NA	NA	NA	NA
CLN046	Colon	PacBio SMRT	jasmine v2.4.0	1.458	9424	4.5248	No	NA	NA	NA	NA
CLN047	Colon	PacBio SMRT	jasmine v2.4.0	8.4781	11173	26.3078	No	NA	NA	NA	NA
CLN048	Colon	PacBio SMRT	jasmine v2.4.0	2.2072	9533	6.8513	No	NA	NA	NA	NA
CLN049	Colon	PacBio SMRT	jasmine v2.4.0	3.1404	10357	9.7445	Yes	PacBio SMRT	30.0032	11188	93.0997
CLN050	Colon	PacBio SMRT	jasmine v2.4.0	9.9158	10171	30.7632	No	NA	NA	NA	NA
CLN051	Colon	PacBio SMRT	jasmine v2.4.0	2.9677	10237	9.2064	No	NA	NA	NA	NA
CLN052	Colon	PacBio SMRT	jasmine v2.4.0	0.5763	9743	1.7931	No	NA	NA	NA	NA
CLN053	Colon	PacBio SMRT	jasmine v2.4.0	1.1511	9334	3.577	No	NA	NA	NA	NA
CLN054	Colon	ONT	DORADO 5mCG_5hmCG v4.3.0	3.3831	6799	11.03	No	NA	NA	NA	NA
CLN055	Colon	ONT	DORADO 5mCG_5hmCG v4.3.0	8.2721	5331	27.2479	No	NA	NA	NA	NA
CLN056	Colon	ONT	DORADO 5mCG_5hmCG v4.3.0	5.3714	6791	17.5739	No	NA	NA	NA	NA
CLN057	Colon	ONT	DORADO 5mCG_5hmCG v4.3.0	3.3986	5368	11.2305	No	NA	NA	NA	NA
CLN058	Colon	ONT	DORADO 5mCG_5hmCG v4.3.0	6.3106	6440	20.4505	No	NA	NA	NA	NA
CLN059	Colon	ONT	DORADO 5mCG_5hmCG v4.3.0	5.7064	5508	18.428	No	NA	NA	NA	NA
