## Supplementary Tables for "Cell-type-resolved DNA methylation analysis using bulk long-read sequencing across human tissues": Supplementary Table 2.xlsx

### Sheet: Table 2
Sample Type	Tissue Validated	Sequencing Platform	Modification Calling Model	Depth (x)	Median Read Length (bp)	Total Yield (Gb)
Primary PBMCs	Blood	PacBio SMRT	jasmine v2.4.0	34.3016	10132	106.418
iPSC-derived PBMC 1	Blood	PacBio SMRT	jasmine v2.4.0	6.9336	11613	21.5042
iPSC-derived PBMC 2	Blood	PacBio SMRT	jasmine v2.4.0	5.9624	11520	18.4921
iPSC-derived PBMC 3	Blood	PacBio SMRT	jasmine v2.4.0	6.4988	11922	20.1569
iPSC-derived PBMC 4	Blood	PacBio SMRT	jasmine v2.4.0	7.4608	11445	23.1357
iPSC-derived PBMC 5	Blood	PacBio SMRT	jasmine v2.4.0	6.0656	11423	18.81
iPSC-derived PBMC 6	Blood	PacBio SMRT	jasmine v2.4.0	1.7103	10939	5.3071
Sorted primary microglia	Brain	ONT	DORADO 5mCG_5hmCG v4.2.0	0.5382	5204	1.6846
iPSC-derived microglia	Brain	ONT	DORADO 5mCG_5hmCG v4.1.0	7.3334	1158	23.1725
iPSC-derived neuron	Brain	ONT	DORADO 5mCG_5hmCG v4.1.0	10.1929	1209	32.1484
Mixed glia	Brain	ONT	DORADO 5mC_5hmC v4.3.0	38.6697	6046	121.832
GABAergic neuron	Brain	ONT	DORADO 5mC_5hmC v4.3.0	34.5915	2588	109.061
Colon fibroblast cell line	Colon	PacBio SMRT	jasmine v2.4.0	10.3488	10971	32.1076
		ONT	DORADO 5mC_5hmC v4.3.0	7.3555	9272	23.1656
