## Supplementary Tables for "Cell-type-resolved DNA methylation analysis using bulk long-read sequencing across human tissues": Supplementary Table 3.xlsx

### Sheet: Table 3
Sample ID	Sequencing platform	Cell Type Proportion						Methylation Level
		B Memory	B Naive	Myeloid	NK	T Ag-exp	T Naive	Bulk	B Memory	B Naive	Myeloid	NK	T Ag-exp	T Naive
BLD001	PacBio SMRT	0.12922	0.101674	0.330186	0.0785719	0.274829	0.0855198	0.777208	0.636307	0.848939	0.690214	0.757239	0.657424	0.856832
BLD002	PacBio SMRT	0.0872088	0.145914	0.353544	0.0855993	0.186896	0.140838	0.804227	0.656323	0.854305	0.698324	0.75506	0.664811	0.857365
BLD003	PacBio SMRT	0.0725265	0.172836	0.35171	0.0803114	0.169162	0.153454	0.820496	0.695341	0.871329	0.714833	0.767676	0.675621	0.875395
BLD004	PacBio SMRT	0.0626036	0.193254	0.37986	0.0738241	0.135078	0.15538	0.822051	0.692715	0.867942	0.709479	0.764758	0.672316	0.86796
BLD005	PacBio SMRT	0.116405	0.14402	0.250646	0.0844882	0.253431	0.15101	0.801335	0.66793	0.851176	0.678106	0.749088	0.664471	0.853961
BLD006	PacBio SMRT	0.113386	0.133957	0.286683	0.0824728	0.253255	0.130246	0.795383	0.685309	0.862892	0.702648	0.765616	0.663873	0.860758
BLD007	PacBio SMRT	0.0665883	0.177447	0.349294	0.0854335	0.16325	0.157986	0.819905	0.706134	0.860888	0.71335	0.776174	0.677409	0.869359
BLD008	PacBio SMRT	0.109018	0.14423	0.336943	0.0774404	0.207539	0.12483	0.798109	0.658041	0.852165	0.67906	0.744283	0.649299	0.863065
BLD009	PacBio SMRT	0.0636322	0.182748	0.374327	0.0775032	0.144774	0.157015	0.823692	0.707448	0.867363	0.707727	0.785982	0.666844	0.865022
BLD010	PacBio SMRT	0.0708075	0.176886	0.332511	0.0808687	0.176051	0.162876	0.81766	0.675487	0.868451	0.708364	0.75899	0.674865	0.867649
BLD011	PacBio SMRT	0.0637408	0.166673	0.382445	0.0787861	0.157939	0.150416	0.817152	0.687213	0.871544	0.714645	0.773925	0.681657	0.871225
BLD012	PacBio SMRT	0.0743022	0.170193	0.32304	0.0847049	0.181563	0.166196	0.816766	0.69382	0.874161	0.715997	0.772449	0.649455	0.863507
BLD013	PacBio SMRT	0.0763139	0.159258	0.340017	0.088561	0.190014	0.145837	0.811782	0.651392	0.861461	0.707675	0.767582	0.671611	0.858449
BLD014	PacBio SMRT	0.0778819	0.160175	0.352131	0.0810228	0.195463	0.133326	0.814092	0.669717	0.871936	0.723996	0.776505	0.677762	0.873349
BLD015	PacBio SMRT	0.0766987	0.181045	0.292701	0.0829033	0.194541	0.172111	0.821621	0.682366	0.871642	0.719535	0.778328	0.685688	0.862006
BLD016	PacBio SMRT	0.0684417	0.174528	0.335839	0.0830276	0.185063	0.153101	0.821041	0.677204	0.869745	0.726812	0.786021	0.68194	0.868312
BLD017	PacBio SMRT	0.0778605	0.164012	0.328063	0.0862288	0.185839	0.157996	0.811656	0.654378	0.85735	0.699255	0.751721	0.664427	0.85452
BLD018	PacBio SMRT	0.0952407	0.159814	0.287935	0.0847876	0.231513	0.140709	0.805116	0.678972	0.853572	0.700988	0.766171	0.669952	0.853991
BLD019	PacBio SMRT	0.0838027	0.152745	0.348476	0.0857515	0.191474	0.137751	0.805965	0.693357	0.852331	0.691233	0.763602	0.668098	0.859072
BLD020	PacBio SMRT	0.0653802	0.223997	0.291104	0.0814315	0.127145	0.210943	0.829039	0.676803	0.861937	0.691927	0.762101	0.672337	0.859578
BLD021	PacBio SMRT	0.0554397	0.221729	0.301834	0.083042	0.125668	0.212288	0.841315	0.70823	0.883703	0.722776	0.771229	0.666268	0.872359
BLD022	PacBio SMRT	0.107572	0.15499	0.277566	0.0788044	0.233374	0.147693	0.80571	0.666857	0.855515	0.692068	0.759843	0.660379	0.856581
BLD023	PacBio SMRT	0.0655731	0.189304	0.352867	0.0812362	0.148432	0.162587	0.819385	0.670065	0.860345	0.700258	0.766944	0.67112	0.866323
BLD024	PacBio SMRT	0.0926554	0.167058	0.310991	0.0825463	0.198722	0.148027	0.806438	0.629744	0.85558	0.688131	0.748154	0.651832	0.855665
BLD025	PacBio SMRT	0.0715042	0.172344	0.333299	0.0912443	0.175766	0.155843	0.814319	0.646978	0.867759	0.713924	0.771229	0.668139	0.866448
BLD026	PacBio SMRT	0.0905106	0.167235	0.325991	0.0747143	0.195183	0.146365	0.811229	0.652831	0.860891	0.693909	0.761853	0.660844	0.860873
BLD027	PacBio SMRT	0.0533372	0.218713	0.308775	0.0825192	0.133017	0.203638	0.843144	0.747703	0.88632	0.725668	0.774785	0.679504	0.876774
BLD028	PacBio SMRT	0.0631152	0.2045	0.286597	0.0904772	0.145706	0.209605	0.821841	0.670391	0.863677	0.694821	0.765081	0.677362	0.857109
BLD029	PacBio SMRT	0.074502	0.173686	0.318324	0.0846903	0.202341	0.146457	0.818652	0.676579	0.882271	0.732696	0.785348	0.691526	0.874499
BLD030	PacBio SMRT	0.0778657	0.158002	0.352908	0.08639	0.182257	0.142578	0.809682	0.653033	0.864184	0.700841	0.765203	0.66748	0.863554
BLD031	PacBio SMRT	0.0786854	0.15484	0.35157	0.088342	0.184709	0.141853	0.807525	0.667333	0.856892	0.701168	0.766443	0.682785	0.861605
BLD032	PacBio SMRT	0.0755921	0.161952	0.358977	0.079451	0.181962	0.142066	0.814182	0.672108	0.862627	0.712049	0.769654	0.670747	0.865167
BLD033	PacBio SMRT	0.0826667	0.140501	0.377285	0.0875151	0.194086	0.117947	0.801323	0.640233	0.857609	0.704912	0.764121	0.668886	0.86028
BLD034	PacBio SMRT	0.0625265	0.192697	0.383927	0.0737895	0.127875	0.159184	0.823464	0.676564	0.862485	0.707931	0.761091	0.667825	0.867363
BLD035	PacBio SMRT	0.0543677	0.195133	0.360861	0.0793676	0.141924	0.168346	0.828089	0.695245	0.872483	0.728843	0.781928	0.683791	0.869739
BLD036	PacBio SMRT	0.0670085	0.188601	0.336664	0.0769265	0.163989	0.166812	0.8234	0.678995	0.864356	0.718495	0.774418	0.677233	0.865046
BLD037	PacBio SMRT	0.0817351	0.183403	0.282108	0.0822618	0.197626	0.172867	0.818568	0.698363	0.858918	0.698014	0.767753	0.680073	0.858487
BLD038	PacBio SMRT	0.0639851	0.194617	0.346998	0.082742	0.146499	0.16516	0.823725	0.678876	0.864687	0.704783	0.771707	0.673867	0.866278
BLD039	PacBio SMRT	0.0849489	0.180407	0.304405	0.0777304	0.193496	0.159012	0.810406	0.650321	0.855629	0.700338	0.76373	0.669538	0.856652
BLD040	PacBio SMRT	0.0586694	0.185586	0.341867	0.0864982	0.150258	0.177123	0.825539	0.700881	0.868161	0.712295	0.764535	0.673665	0.861237
BLD041	PacBio SMRT	0.06645	0.176474	0.371145	0.0830869	0.150739	0.152104	0.815989	0.673786	0.863479	0.704649	0.757089	0.674882	0.861308
BLD042	PacBio SMRT	0.0655452	0.21126	0.261653	0.0922226	0.144973	0.224346	0.825326	0.672512	0.86131	0.685178	0.760608	0.660823	0.854807
BLD043	PacBio SMRT	0.0580053	0.186009	0.342414	0.0818859	0.160332	0.171354	0.824506	0.670365	0.872105	0.723003	0.776987	0.684353	0.868289
BLD044	PacBio SMRT	0.0904011	0.117866	0.404875	0.0887468	0.201474	0.0966377	0.791473	0.671414	0.848355	0.696789	0.762561	0.669934	0.8588
BLD045	PacBio SMRT	0.0705296	0.191277	0.330074	0.0747173	0.166254	0.167148	0.825219	0.681599	0.863696	0.716675	0.773144	0.677047	0.869187
BLD046	PacBio SMRT	0.0885315	0.178513	0.28962	0.0817418	0.188164	0.17343	0.815089	0.680544	0.855189	0.687996	0.758111	0.658746	0.853606
BLD047	PacBio SMRT	0.0602678	0.191217	0.333196	0.0833442	0.15263	0.179345	0.827085	0.694065	0.871687	0.723717	0.779127	0.684856	0.864945
BLD048	PacBio SMRT	0.0524388	0.223361	0.327389	0.0832551	0.117226	0.19633	0.841642	0.716034	0.88549	0.731496	0.776114	0.662237	0.877906
BLD049	PacBio SMRT	0.116309	0.116472	0.31374	0.085108	0.263382	0.104989	0.783135	0.633176	0.844956	0.69553	0.760622	0.663906	0.856095
BLD050	PacBio SMRT	0.103771	0.125342	0.318524	0.0929554	0.241628	0.11778	0.79396	0.645712	0.848256	0.699055	0.766674	0.667532	0.85002
BLD051	PacBio SMRT	0.08896	0.135096	0.376822	0.0843501	0.195244	0.119528	0.79162	0.636239	0.842797	0.688769	0.746715	0.660521	0.856768
BLD052	PacBio SMRT	0.097201	0.154913	0.335406	0.0738072	0.206109	0.132563	0.808686	0.639149	0.864264	0.705808	0.75995	0.655849	0.870917
BLD053	PacBio SMRT	0.0703167	0.179792	0.31815	0.0817166	0.169823	0.180201	0.819709	0.681782	0.866407	0.705266	0.765805	0.678558	0.859012
BLD054	PacBio SMRT	0.0960648	0.142486	0.308559	0.0815503	0.245871	0.125469	0.802285	0.626839	0.865351	0.725734	0.765305	0.668058	0.8643
BLD055	PacBio SMRT	0.0632474	0.168907	0.407084	0.0794589	0.138282	0.14302	0.818633	0.679229	0.867872	0.713073	0.769066	0.659271	0.864629
BLD056	PacBio SMRT	0.084917	0.175214	0.324495	0.0813406	0.183768	0.150266	0.814007	0.67071	0.864204	0.696114	0.761094	0.662749	0.865033
BLD057	PacBio SMRT	0.0794737	0.151889	0.373488	0.0842949	0.182099	0.128756	0.80807	0.649706	0.85854	0.708307	0.76466	0.670323	0.86378
BLD058	PacBio SMRT	0.0731461	0.195789	0.296802	0.0797507	0.174755	0.179758	0.823053	0.684311	0.864112	0.702949	0.76995	0.675381	0.866341
BLD059	PacBio SMRT	0.082251	0.158702	0.333988	0.085634	0.192171	0.147254	0.811879	0.66458	0.861752	0.703946	0.77102	0.678483	0.863193
BLD060	PacBio SMRT	0.126538	0.123719	0.285329	0.076558	0.276332	0.111523	0.792747	0.630629	0.855357	0.70164	0.762804	0.666387	0.860771
BLD061	PacBio SMRT	0.122784	0.131248	0.297358	0.0760034	0.26283	0.109776	0.808408	0.668709	0.873983	0.704615	0.755389	0.658524	0.87215
BLD062	PacBio SMRT	0.0623249	0.206579	0.288853	0.0870167	0.145901	0.209325	0.836333	0.71749	0.880191	0.720561	0.768607	0.660796	0.870864
BLD063	PacBio SMRT	0.0905371	0.156466	0.356649	0.0752322	0.184351	0.136765	0.805936	0.641195	0.859133	0.683661	0.754826	0.658785	0.859517
BLD064	PacBio SMRT	0.109139	0.100581	0.365387	0.0875704	0.249204	0.0881184	0.774827	0.610434	0.839385	0.692105	0.76305	0.6481	0.856404
BLD065	PacBio SMRT	0.0903552	0.15972	0.327762	0.0806755	0.207731	0.133756	0.805237	0.640326	0.863686	0.709603	0.772055	0.672923	0.865885
BLD066	PacBio SMRT	0.0688663	0.191689	0.332433	0.0845712	0.145418	0.177022	0.816393	0.673336	0.855387	0.687085	0.760536	0.670958	0.858591
BLD067	PacBio SMRT	0.0626257	0.194691	0.331418	0.0803612	0.149767	0.181137	0.826154	0.698458	0.865682	0.711083	0.765514	0.674526	0.862887
BLD068	PacBio SMRT	0.0968768	0.128547	0.349163	0.0850946	0.225368	0.11495	0.795933	0.659312	0.850024	0.690318	0.76561	0.673917	0.860048
BLD069	PacBio SMRT	0.0956861	0.152017	0.317749	0.0817749	0.21887	0.133902	0.807008	0.657343	0.85683	0.705031	0.768392	0.667792	0.861906
BLD070	PacBio SMRT	0.07481	0.153864	0.373508	0.0849637	0.171866	0.140987	0.807379	0.676745	0.854952	0.695691	0.76421	0.671835	0.855541
BLD071	PacBio SMRT	0.072236	0.184062	0.338786	0.0810422	0.167121	0.156753	0.816449	0.658918	0.868579	0.70233	0.76645	0.672494	0.866971
BLD072	PacBio SMRT	0.0788285	0.170734	0.344898	0.0876751	0.176956	0.140908	0.809234	0.652286	0.853147	0.692527	0.758416	0.670957	0.862252
BLD073	PacBio SMRT	0.0643142	0.173915	0.376307	0.0823571	0.155055	0.148053	0.81018	0.665763	0.859817	0.70354	0.770095	0.679114	0.863328
BLD074	PacBio SMRT	0.0650401	0.192	0.360202	0.0783074	0.138457	0.165993	0.827522	0.683769	0.868573	0.717204	0.769971	0.664226	0.870516
BLD075	PacBio SMRT	0.101404	0.132477	0.321524	0.0844453	0.24246	0.11769	0.79562	0.641334	0.853333	0.705929	0.762239	0.667277	0.856544
BLD076	PacBio SMRT	0.084892	0.154337	0.344605	0.0809295	0.207865	0.127372	0.810119	0.643237	0.866189	0.718933	0.785403	0.671909	0.869661
BLD077	PacBio SMRT	0.0841922	0.186451	0.307468	0.0784161	0.176107	0.167365	0.817862	0.667759	0.862499	0.696997	0.761334	0.672711	0.863017
BLD078	PacBio SMRT	0.0552269	0.202721	0.329005	0.0841209	0.137322	0.191605	0.837146	0.684391	0.885853	0.725486	0.768435	0.655041	0.875723
BLD079	PacBio SMRT	0.0551905	0.184895	0.352782	0.0920898	0.147044	0.167998	0.825385	0.688074	0.873657	0.730256	0.776679	0.683875	0.864322
BLD080	PacBio SMRT	0.055745	0.18643	0.394279	0.0831474	0.1289	0.151498	0.822891	0.675825	0.86557	0.725346	0.776698	0.663946	0.871387
BLD081	PacBio SMRT	0.0582194	0.194364	0.343062	0.0821802	0.140753	0.181422	0.8277	0.701202	0.865746	0.717682	0.774368	0.681494	0.864293
BLD082	PacBio SMRT	0.0731492	0.157037	0.37531	0.0842146	0.171465	0.138824	0.810113	0.653439	0.870993	0.699371	0.760612	0.668114	0.8642
BLD083	PacBio SMRT	0.0493556	0.231841	0.313933	0.0780009	0.110045	0.216825	0.840727	0.690288	0.878923	0.712067	0.764707	0.659989	0.873659
BLD084	PacBio SMRT	0.0757434	0.157106	0.373761	0.0883087	0.173769	0.131312	0.808913	0.659884	0.86876	0.703483	0.762459	0.664999	0.872912
BLD085	PacBio SMRT	0.0813991	0.154111	0.351126	0.0819124	0.191484	0.139968	0.808443	0.664906	0.873023	0.723056	0.785674	0.6567	0.868936
BLD086	PacBio SMRT	0.0717386	0.183593	0.336291	0.0836845	0.160113	0.164581	0.822996	0.692823	0.86877	0.715519	0.778369	0.67872	0.869259
BLD087	PacBio SMRT	0.0943713	0.145073	0.316365	0.0915063	0.216235	0.136449	0.80294	0.64674	0.854978	0.693391	0.761436	0.665599	0.855162
BLD088	PacBio SMRT	0.0748359	0.174173	0.339178	0.0855452	0.172975	0.153292	0.811899	0.655745	0.860518	0.699903	0.763745	0.66985	0.860628
BLD089	PacBio SMRT	0.106241	0.118151	0.312307	0.0864103	0.25826	0.11863	0.790611	0.638928	0.852	0.693801	0.770268	0.673096	0.850253
BLD090	PacBio SMRT	0.0825677	0.177618	0.319853	0.0820838	0.189539	0.14834	0.817205	0.667089	0.869268	0.718479	0.770843	0.677585	0.86799
BLD091	PacBio SMRT	0.0530172	0.195322	0.353064	0.0831397	0.136183	0.179274	0.82869	0.687183	0.874749	0.725986	0.78234	0.685909	0.869241
BLD092	PacBio SMRT	0.0743864	0.175926	0.363362	0.0843156	0.162058	0.139953	0.816133	0.677536	0.860496	0.703914	0.764401	0.678153	0.863741
BLD093	PacBio SMRT	0.100743	0.125336	0.328702	0.0919919	0.231645	0.121582	0.794445	0.656579	0.847759	0.687538	0.765251	0.664181	0.849928
BLD094	PacBio SMRT	0.0823964	0.147071	0.34213	0.0864201	0.206538	0.135444	0.806479	0.653917	0.857957	0.719049	0.766988	0.66528	0.858522
BLD095	PacBio SMRT	0.0625099	0.201018	0.318902	0.0801885	0.151905	0.185477	0.836098	0.699627	0.887763	0.730579	0.775604	0.663506	0.872128
BLD096	PacBio SMRT	0.0687024	0.176775	0.32833	0.0890022	0.172768	0.164422	0.821916	0.673168	0.871388	0.71944	0.772421	0.682203	0.867869
BLD097	PacBio SMRT	0.0978632	0.157313	0.336589	0.077557	0.197295	0.133383	0.805622	0.682471	0.858212	0.696532	0.752292	0.654302	0.859674
BLD098	PacBio SMRT	0.100953	0.169105	0.27697	0.0787346	0.21312	0.161117	0.811698	0.672096	0.862924	0.681889	0.750977	0.659411	0.859116
BLD099	PacBio SMRT	0.0773286	0.157752	0.381604	0.0846532	0.171084	0.127577	0.807603	0.681987	0.8498	0.704789	0.767211	0.666134	0.862526
BLD100	PacBio SMRT	0.0601871	0.183422	0.351836	0.0836158	0.152931	0.168008	0.819482	0.677007	0.865605	0.710197	0.767028	0.676427	0.867171
BLD101	PacBio SMRT	0.0679127	0.180198	0.332858	0.0815643	0.176675	0.160792	0.822228	0.689525	0.868913	0.722717	0.776289	0.682233	0.864233
BLD102	PacBio SMRT	0.102171	0.116994	0.370152	0.0822528	0.226466	0.101964	0.78917	0.634222	0.850768	0.695977	0.763683	0.661929	0.856991
BLD103	PacBio SMRT	0.0638526	0.188501	0.367581	0.0777151	0.136926	0.165424	0.821999	0.67342	0.867232	0.702598	0.76	0.658049	0.863573
BLD104	PacBio SMRT	0.0650121	0.203453	0.295238	0.0834355	0.158421	0.19444	0.827016	0.697765	0.875923	0.700917	0.756392	0.676987	0.856622
BLD105	PacBio SMRT	0.103384	0.134474	0.333819	0.0886384	0.223359	0.116325	0.801301	0.669783	0.859694	0.704458	0.763801	0.666193	0.860744
BLD106	PacBio SMRT	0.080588	0.162664	0.369883	0.0835848	0.166114	0.137166	0.807521	0.645275	0.857284	0.68969	0.746489	0.65313	0.85518
BLD107	PacBio SMRT	0.0822643	0.160907	0.352441	0.0856419	0.175538	0.143207	0.811836	0.68157	0.857472	0.686937	0.757456	0.665435	0.857825
BLD108	PacBio SMRT	0.12399	0.13047	0.302706	0.0739876	0.24802	0.120826	0.792521	0.640096	0.850548	0.690702	0.758451	0.659693	0.862928
BLD109	PacBio SMRT	0.0765786	0.152403	0.337176	0.0859347	0.212309	0.135598	0.813015	0.663741	0.8744	0.721795	0.763179	0.67836	0.865678
BLD110	PacBio SMRT	0.0788172	0.165831	0.308613	0.0827166	0.207707	0.156316	0.817187	0.690636	0.871827	0.718067	0.778129	0.684024	0.867286
BLD111	PacBio SMRT	0.064166	0.189299	0.343921	0.0790778	0.152887	0.170649	0.830976	0.713976	0.885697	0.727058	0.770779	0.659117	0.875527
BLD112	PacBio SMRT	0.122245	0.107207	0.326503	0.0804627	0.263258	0.100325	0.782167	0.630821	0.84958	0.687976	0.765796	0.65974	0.855938
BLD113	PacBio SMRT	0.0932854	0.137123	0.377677	0.0822506	0.194435	0.115229	0.802009	0.690521	0.85689	0.705867	0.766741	0.663666	0.856617
BLD114	PacBio SMRT	0.0616408	0.197126	0.347108	0.080519	0.147479	0.166128	0.823844	0.673258	0.863746	0.705626	0.781689	0.681314	0.864541
BLD115	PacBio SMRT	0.0948339	0.153353	0.337387	0.07821	0.200005	0.136211	0.806335	0.669937	0.859922	0.689214	0.753315	0.660655	0.859396
BLD116	PacBio SMRT	0.0982769	0.162181	0.309623	0.0811038	0.207627	0.141188	0.814333	0.651149	0.863063	0.697369	0.757149	0.670778	0.86464
BLD117	PacBio SMRT	0.0579668	0.214348	0.291339	0.0856689	0.139176	0.2115	0.828081	0.687865	0.865018	0.697289	0.770466	0.674367	0.859671
BLD118	PacBio SMRT	0.0886536	0.161522	0.35554	0.077716	0.178363	0.138205	0.809173	0.663497	0.850446	0.694628	0.751935	0.65735	0.860678
BLD119	PacBio SMRT	0.0741551	0.167507	0.341462	0.0908872	0.173529	0.152461	0.813628	0.665591	0.853576	0.702696	0.766038	0.670885	0.859306
BLD120	PacBio SMRT	0.0747213	0.179936	0.312445	0.0857728	0.180679	0.166446	0.820142	0.683727	0.859182	0.712035	0.771257	0.678411	0.862641
BLD121	PacBio SMRT	0.102208	0.134722	0.344382	0.0830585	0.215373	0.120256	0.799213	0.675646	0.858984	0.698612	0.76558	0.664459	0.860261
BLD122	PacBio SMRT	0.0630853	0.19108	0.324249	0.0827722	0.146769	0.192045	0.823634	0.680979	0.867663	0.701515	0.765409	0.67292	0.860492
BLD123	PacBio SMRT	0.0694973	0.164421	0.370223	0.0868437	0.165766	0.143249	0.81584	0.665683	0.86694	0.708932	0.76767	0.672571	0.866581
BLD124	PacBio SMRT	0.07597	0.164549	0.367493	0.0800734	0.162963	0.14895	0.812433	0.667869	0.859492	0.698668	0.758686	0.661132	0.863041
BLD125	PacBio SMRT	0.126132	0.121687	0.28219	0.0859598	0.272823	0.111208	0.786941	0.632119	0.8475	0.689497	0.763914	0.661078	0.852501
BLD126	PacBio SMRT	0.068359	0.178219	0.35392	0.0781929	0.164872	0.156436	0.820565	0.704123	0.869959	0.724422	0.773031	0.681221	0.866643
BLD127	PacBio SMRT	0.0781617	0.179822	0.332517	0.0779296	0.179353	0.152217	0.810445	0.666531	0.865731	0.709366	0.766622	0.675413	0.862829
BLD128	PacBio SMRT	0.0856635	0.160723	0.320237	0.0827227	0.190804	0.159851	0.811722	0.652238	0.862983	0.699945	0.760683	0.659902	0.85517
BLD129	PacBio SMRT	0.0944412	0.164583	0.28838	0.0912142	0.202508	0.158873	0.81082	0.661061	0.857122	0.692541	0.763177	0.671486	0.852584
BLD130	PacBio SMRT	0.0536937	0.188977	0.390455	0.0797686	0.131838	0.155268	0.824855	0.679119	0.865998	0.72941	0.774178	0.680347	0.875738
BLD131	PacBio SMRT	0.0934807	0.146212	0.338399	0.0800184	0.203414	0.138476	0.801063	0.643033	0.855144	0.688728	0.751047	0.656156	0.857471
BLD132	PacBio SMRT	0.0861935	0.156144	0.348014	0.0804264	0.189062	0.14016	0.80948	0.654237	0.862264	0.703861	0.767462	0.668012	0.85973
BLD133	PacBio SMRT	0.070998	0.172301	0.333974	0.08711	0.179164	0.156452	0.818026	0.682728	0.87183	0.716797	0.776605	0.675613	0.865235
BLD134	PacBio SMRT	0.0842877	0.162456	0.319354	0.0793098	0.210907	0.143686	0.813807	0.688027	0.865509	0.715975	0.768961	0.670326	0.865345
BLD135	PacBio SMRT	0.0614794	0.179159	0.381037	0.0814658	0.141795	0.155064	0.818971	0.685553	0.863237	0.711287	0.77457	0.670946	0.87188
BLD136	PacBio SMRT	0.0673663	0.18302	0.351731	0.0779866	0.166006	0.15389	0.81418	0.636104	0.857591	0.708802	0.766535	0.67581	0.865838
BLD137	PacBio SMRT	0.0635736	0.169468	0.384697	0.0821798	0.158008	0.142074	0.81714	0.688585	0.866944	0.716336	0.768879	0.679625	0.877824
BLD138	PacBio SMRT	0.0945312	0.147224	0.328282	0.0844634	0.209857	0.135643	0.804761	0.659108	0.858421	0.706652	0.770134	0.667726	0.86027
BLD139	PacBio SMRT	0.104015	0.135307	0.354385	0.0774458	0.216286	0.112561	0.799351	0.635338	0.854505	0.693805	0.751849	0.653422	0.867358
BLD140	PacBio SMRT	0.0764997	0.161432	0.341699	0.0868006	0.178575	0.154994	0.813085	0.685402	0.861906	0.701754	0.764703	0.679814	0.85657
