## Supplementary Tables for "Cell-type-resolved DNA methylation analysis using bulk long-read sequencing across human tissues": Supplementary Table 4.xlsx

### Sheet: Table 4
Sample ID	Sequencing platform	Cell Type Proportion						Methylation Level
		Excitatory Neuron	Inhibitory Neuron	Astrocyte	Microglia	Oligodendrocyte	OPC	Bulk	Excitatory Neuron	Inhibitory Neuron	Astrocyte	Microglia	Oligodendrocyte	OPC
BRN001	PacBio SMRT	0.198718	0.148842	0.0886422	0.335737	0.167912	0.0601491	0.80259	0.749802	0.837302	0.758662	0.734216	0.707327	0.735718
BRN002	PacBio SMRT	0.195464	0.162744	0.124922	0.336958	0.119958	0.0599542	0.808567	0.765839	0.844502	0.754023	0.745068	0.704583	0.740808
BRN003	PacBio SMRT	0.21871	0.151387	0.0884601	0.3111	0.168752	0.0615904	0.80341	0.756867	0.83652	0.757798	0.748032	0.714221	0.740328
BRN004	PacBio SMRT	0.167665	0.124306	0.0850238	0.340648	0.214365	0.067992	0.789694	0.733003	0.819897	0.739022	0.732849	0.696139	0.721685
BRN005	PacBio SMRT	0.187696	0.153991	0.0974771	0.277805	0.213722	0.0693089	0.80914	0.7619	0.839919	0.766234	0.761633	0.724635	0.747525
BRN006	PacBio SMRT	0.215865	0.173393	0.0974681	0.289912	0.159817	0.0635442	0.807373	0.760639	0.840927	0.758161	0.755148	0.717089	0.738197
BRN007	PacBio SMRT	0.188496	0.131093	0.0775295	0.387878	0.161209	0.0537942	0.813452	0.767629	0.857671	0.77393	0.753053	0.730129	0.747789
BRN008	PacBio SMRT	0.193165	0.132332	0.0823774	0.309272	0.217744	0.0651106	0.804037	0.752657	0.838999	0.766581	0.756493	0.723116	0.744637
BRN009	PacBio SMRT	0.202842	0.151164	0.0895859	0.347432	0.152093	0.0568838	0.806129	0.759683	0.835746	0.768356	0.743352	0.718424	0.745838
BRN010	PacBio SMRT	0.191468	0.132341	0.0867679	0.306408	0.217466	0.0655493	0.803168	0.7538	0.838539	0.768495	0.75247	0.720503	0.747089
BRN011	PacBio SMRT	0.166937	0.140523	0.116651	0.388483	0.132227	0.0551785	0.802127	0.762861	0.832677	0.751063	0.757697	0.696071	0.736982
BRN012	PacBio SMRT	0.211304	0.15479	0.0873574	0.313016	0.173719	0.0598137	0.814011	0.76166	0.841406	0.773819	0.756023	0.726225	0.752889
BRN013	PacBio SMRT	0.126327	0.134775	0.100519	0.291444	0.274616	0.0723185	0.793655	0.760333	0.835243	0.757865	0.738664	0.715268	0.742296
BRN014	PacBio SMRT	0.178677	0.160372	0.105718	0.328126	0.164558	0.0625501	0.796967	0.756213	0.833618	0.747974	0.741897	0.702258	0.726939
BRN015	PacBio SMRT	0.21815	0.148088	0.0883437	0.310674	0.174764	0.0599802	0.805055	0.75984	0.836531	0.765714	0.743181	0.717411	0.746454
BRN016	PacBio SMRT	0.222228	0.137468	0.0836112	0.312991	0.181741	0.061962	0.806366	0.750919	0.841617	0.763113	0.75054	0.723123	0.741776
BRN017	PacBio SMRT	0.180679	0.141801	0.0895172	0.34734	0.176792	0.0638709	0.790069	0.738611	0.820378	0.738364	0.725659	0.689385	0.716852
BRN018	PacBio SMRT	0.1846	0.148327	0.0860044	0.32242	0.196459	0.0621892	0.794407	0.745434	0.834123	0.747339	0.728489	0.703691	0.7223
BRN019	PacBio SMRT	0.252736	0.146293	0.0811805	0.310944	0.153789	0.0550578	0.803435	0.745772	0.837381	0.764113	0.752901	0.719964	0.746657
BRN020	PacBio SMRT	0.193482	0.130381	0.0837142	0.340699	0.190369	0.0613555	0.782885	0.729635	0.818005	0.734292	0.729081	0.687696	0.715291
BRN021	PacBio SMRT	0.210884	0.149413	0.0956413	0.299923	0.174388	0.0697519	0.798966	0.749979	0.836711	0.753329	0.749324	0.714281	0.730414
BRN022	PacBio SMRT	0.242912	0.131413	0.0806798	0.31829	0.167382	0.0593229	0.804768	0.747461	0.840003	0.760158	0.755019	0.71443	0.73568
BRN023	PacBio SMRT	0.156257	0.120465	0.0828997	0.341445	0.234688	0.0642455	0.775547	0.729276	0.815097	0.735278	0.713197	0.687596	0.71563
BRN024	PacBio SMRT	0.201885	0.138822	0.0927843	0.331755	0.175283	0.0594708	0.807769	0.75692	0.838419	0.76373	0.757017	0.722882	0.754611
BRN025	PacBio SMRT	0.154139	0.131438	0.086736	0.338208	0.224407	0.0650726	0.80713	0.767224	0.834107	0.759625	0.738094	0.712274	0.740137
BRN026	PacBio SMRT	0.188477	0.169537	0.112752	0.303369	0.156055	0.0698103	0.813035	0.770013	0.840621	0.763391	0.764514	0.724973	0.744104
BRN027	PacBio SMRT	0.213357	0.163168	0.0836648	0.301135	0.179539	0.0591364	0.793356	0.758672	0.830215	0.774065	0.748434	0.723652	0.762021
BRN028	PacBio SMRT	0.183639	0.171933	0.121354	0.333422	0.128832	0.0608207	0.814457	0.775768	0.842748	0.759335	0.760133	0.714107	0.744745
BRN029	PacBio SMRT	0.179878	0.137291	0.0877073	0.354481	0.181101	0.0595415	0.786636	0.737001	0.824174	0.74842	0.724419	0.697521	0.726094
BRN030	PacBio SMRT	0.226584	0.133142	0.0820361	0.324984	0.174826	0.0584277	0.801542	0.750437	0.841646	0.763766	0.74828	0.717275	0.741049
BRN031	PacBio SMRT	0.210479	0.149241	0.0886136	0.275954	0.210748	0.0649649	0.79621	0.747917	0.830134	0.762074	0.741961	0.714178	0.74038
BRN032	PacBio SMRT	0.189296	0.164777	0.106172	0.305634	0.168013	0.066108	0.803394	0.758076	0.838865	0.754771	0.746771	0.713852	0.735109
BRN033	PacBio SMRT	0.204927	0.173736	0.0956812	0.256155	0.197834	0.0716665	0.808215	0.764128	0.837396	0.762304	0.764765	0.718053	0.739303
BRN034	PacBio SMRT	0.287319	0.144947	0.0790506	0.307756	0.131727	0.0492014	0.796506	0.735841	0.833841	0.758118	0.748402	0.710935	0.742143
BRN035	PacBio SMRT	0.132933	0.124709	0.090145	0.305652	0.275032	0.0715291	0.791923	0.74858	0.828117	0.749755	0.733658	0.70818	0.730852
BRN036	PacBio SMRT	0.2274	0.151321	0.0904101	0.320111	0.147041	0.0637165	0.804696	0.74884	0.839947	0.757677	0.757172	0.716805	0.72393
BRN037	PacBio SMRT	0.203588	0.146023	0.116501	0.327697	0.143717	0.0624746	0.802088	0.759737	0.834761	0.761844	0.745435	0.707829	0.728748
BRN038	PacBio SMRT	0.267216	0.146029	0.0828595	0.313559	0.137801	0.0525355	0.80583	0.744111	0.839842	0.763228	0.755793	0.720072	0.749431
BRN039	PacBio SMRT	0.229013	0.139569	0.0788441	0.344143	0.154633	0.0537974	0.805624	0.752306	0.843136	0.767455	0.751158	0.719956	0.752897
BRN040	PacBio SMRT	0.233995	0.148119	0.0908503	0.298177	0.171878	0.0569812	0.810209	0.756684	0.842999	0.779944	0.759104	0.724211	0.749873
BRN041	PacBio SMRT	0.235736	0.136443	0.0813876	0.321176	0.167096	0.0581614	0.802018	0.747607	0.834439	0.762524	0.751602	0.719234	0.739028
BRN042	PacBio SMRT	0.204759	0.13211	0.0831408	0.334548	0.185111	0.0603314	0.790442	0.738575	0.819649	0.742474	0.732359	0.698557	0.724255
BRN043	PacBio SMRT	0.211044	0.157763	0.0981359	0.331517	0.142185	0.0593544	0.808557	0.759786	0.838657	0.756205	0.747131	0.714773	0.73591
BRN044	PacBio SMRT	0.181742	0.160526	0.0935022	0.389579	0.120921	0.0537295	0.812957	0.778387	0.842073	0.764668	0.758874	0.712916	0.752508
BRN045	PacBio SMRT	0.20531	0.147452	0.0909029	0.307902	0.183251	0.0651817	0.805648	0.755355	0.842618	0.760843	0.74831	0.720055	0.74071
BRN046	PacBio SMRT	0.206577	0.136261	0.0883688	0.30959	0.198115	0.0610886	0.800393	0.750326	0.834598	0.760116	0.748884	0.719159	0.74407
BRN047	PacBio SMRT	0.167073	0.145543	0.0994406	0.275886	0.237282	0.0747762	0.803277	0.755355	0.840692	0.753321	0.754044	0.715606	0.728699
BRN048	PacBio SMRT	0.177842	0.143491	0.0895258	0.340922	0.187972	0.0602485	0.795311	0.747119	0.829844	0.749683	0.730018	0.703919	0.73247
BRN049	PacBio SMRT	0.225411	0.143152	0.088009	0.333673	0.153567	0.0561885	0.804314	0.753816	0.836987	0.757577	0.748707	0.726447	0.737949
BRN050	PacBio SMRT	0.269176	0.141998	0.0798646	0.293478	0.160612	0.0548706	0.806357	0.748855	0.841444	0.771184	0.754035	0.723231	0.751663
BRN051	PacBio SMRT	0.169946	0.123746	0.0858612	0.32572	0.22799	0.066738	0.777228	0.72578	0.816553	0.737636	0.722694	0.684702	0.7163
BRN052	PacBio SMRT	0.228257	0.185358	0.0974043	0.269045	0.152908	0.0670275	0.810748	0.76201	0.843517	0.756681	0.756014	0.716278	0.732607
BRN053	PacBio SMRT	0.168001	0.155236	0.110425	0.299905	0.196435	0.0699981	0.800573	0.753619	0.836822	0.747145	0.744323	0.706673	0.724166
BRN054	PacBio SMRT	0.203664	0.146798	0.0899692	0.312803	0.18422	0.062546	0.799585	0.744416	0.835872	0.755526	0.734108	0.704359	0.724685
BRN055	PacBio SMRT	0.239406	0.167257	0.104743	0.300637	0.131407	0.0565508	0.814311	0.757427	0.842398	0.756703	0.770045	0.70395	0.740105
BRN056	PacBio SMRT	0.238483	0.142245	0.0878048	0.315688	0.15821	0.0575699	0.802962	0.75016	0.836562	0.760736	0.753092	0.718928	0.751087
BRN057	PacBio SMRT	0.245929	0.135961	0.0791288	0.334832	0.151697	0.0524528	0.806444	0.749299	0.836384	0.771065	0.755007	0.712292	0.743313
BRN058	PacBio SMRT	0.13685	0.141463	0.0928727	0.26418	0.285241	0.0793934	0.800684	0.762018	0.834936	0.759475	0.755355	0.717837	0.741734
BRN059	PacBio SMRT	0.119452	0.132184	0.0995396	0.306198	0.276759	0.0658668	0.794389	0.760651	0.83355	0.750399	0.733905	0.700314	0.738923
BRN060	PacBio SMRT	0.190359	0.151631	0.0829385	0.303991	0.206575	0.0645051	0.807483	0.762752	0.838534	0.765299	0.7501	0.723773	0.75116
BRN061	PacBio SMRT	0.167317	0.133881	0.0865003	0.339803	0.210313	0.0621856	0.793011	0.751718	0.827326	0.745296	0.731573	0.699092	0.729073
BRN062	PacBio SMRT	0.170799	0.134548	0.103889	0.306109	0.212037	0.0726173	0.795097	0.752979	0.833506	0.752236	0.740761	0.713273	0.7363
BRN063	PacBio SMRT	0.274472	0.139924	0.0765166	0.318762	0.140434	0.0498916	0.795855	0.741372	0.835635	0.760988	0.737847	0.714439	0.740857
BRN064	PacBio SMRT	0.177209	0.141114	0.09167	0.323186	0.203792	0.0630292	0.807132	0.761233	0.836435	0.765591	0.757871	0.717802	0.747142
BRN065	PacBio SMRT	0.203742	0.155284	0.0911	0.312608	0.174258	0.0630073	0.803906	0.753651	0.836265	0.765141	0.742049	0.718737	0.743263
BRN066	PacBio SMRT	0.208747	0.17072	0.0946914	0.27747	0.177408	0.0709647	0.8153	0.764666	0.843047	0.765417	0.763572	0.722621	0.740822
BRN067	PacBio SMRT	0.27217	0.148814	0.0847531	0.29276	0.149257	0.0522457	0.79876	0.740099	0.841689	0.756892	0.742192	0.713237	0.745353
BRN068	PacBio SMRT	0.234343	0.131736	0.0846987	0.331673	0.161674	0.055875	0.791557	0.738714	0.831374	0.751789	0.740606	0.706906	0.737472
BRN069	PacBio SMRT	0.228658	0.167441	0.0988574	0.288885	0.154524	0.0616352	0.81026	0.758592	0.840196	0.758821	0.765946	0.715707	0.739321
BRN070	PacBio SMRT	0.132206	0.177174	0.139124	0.309506	0.170813	0.0711764	0.815572	0.79588	0.849622	0.773101	0.764761	0.727583	0.751418
BRN071	PacBio SMRT	0.19454	0.170236	0.0970102	0.287259	0.187218	0.0637363	0.8044	0.760282	0.836071	0.757155	0.750978	0.712279	0.740064
BRN072	PacBio SMRT	0.177957	0.133517	0.0836734	0.330931	0.211257	0.0626653	0.792572	0.746188	0.826596	0.74517	0.737341	0.69514	0.724937
BRN073	PacBio SMRT	0.257334	0.150338	0.0904518	0.263847	0.176081	0.0619482	0.809013	0.754655	0.853613	0.767727	0.754463	0.720683	0.748836
BRN074	PacBio SMRT	0.186036	0.150957	0.100445	0.307525	0.190583	0.0644543	0.797397	0.750333	0.829641	0.754297	0.74568	0.707723	0.738822
BRN075	PacBio SMRT	0.217242	0.162943	0.0938237	0.308796	0.155166	0.0620287	0.808802	0.756986	0.839104	0.760792	0.758418	0.714135	0.741687
BRN076	PacBio SMRT	0.192357	0.134643	0.0904545	0.339014	0.182296	0.0612354	0.786882	0.735801	0.828521	0.738554	0.725123	0.696371	0.723334
BRN077	PacBio SMRT	0.231692	0.138158	0.0863539	0.335643	0.151381	0.0567722	0.805641	0.754005	0.843681	0.766391	0.756232	0.716495	0.745765
BRN078	PacBio SMRT	0.265873	0.155375	0.0927549	0.278481	0.151619	0.0558975	0.803666	0.749108	0.842227	0.767411	0.745007	0.71377	0.739579
BRN079	PacBio SMRT	0.187053	0.15353	0.090587	0.309498	0.192535	0.0667965	0.803283	0.756606	0.838866	0.761404	0.746756	0.718658	0.739801
BRN080	PacBio SMRT	0.209907	0.135373	0.0829454	0.33017	0.180668	0.0609371	0.808825	0.760298	0.839207	0.761705	0.761004	0.720516	0.749962
BRN081	PacBio SMRT	0.195273	0.144821	0.0886111	0.33195	0.178208	0.0611373	0.806819	0.761238	0.832922	0.755908	0.753211	0.722531	0.746114
BRN082	PacBio SMRT	0.237674	0.150617	0.0926536	0.291346	0.162145	0.0655638	0.807333	0.750193	0.841142	0.759847	0.758961	0.713963	0.735991
BRN083	PacBio SMRT	0.166781	0.137204	0.085366	0.329733	0.21612	0.064796	0.78945	0.740414	0.82368	0.742992	0.728185	0.699038	0.733761
BRN084	PacBio SMRT	0.16025	0.135691	0.089426	0.399531	0.156325	0.0587777	0.794429	0.748163	0.826716	0.752123	0.727717	0.693234	0.737464
BRN085	PacBio SMRT	0.190319	0.134802	0.0848951	0.344944	0.185533	0.0595063	0.799284	0.753699	0.827254	0.763193	0.75144	0.715037	0.755795
BRN086	PacBio SMRT	0.146893	0.123706	0.0882085	0.306996	0.26572	0.0684753	0.782452	0.733725	0.820419	0.743727	0.719418	0.699388	0.729561
BRN087	PacBio SMRT	0.212291	0.15548	0.0917999	0.317642	0.161767	0.0610198	0.802199	0.751188	0.8323	0.753281	0.742243	0.712687	0.736644
BRN088	PacBio SMRT	0.208331	0.153448	0.0962666	0.289847	0.18597	0.0661368	0.803103	0.757273	0.838051	0.756883	0.752273	0.716268	0.742658
BRN089	PacBio SMRT	0.219522	0.166828	0.0959577	0.314252	0.141019	0.0624207	0.806585	0.7554	0.835422	0.759509	0.749476	0.712668	0.735093
BRN090	PacBio SMRT	0.185964	0.154001	0.09513	0.343941	0.162656	0.058308	0.811389	0.764722	0.840679	0.765061	0.74691	0.721879	0.752734
BRN091	PacBio SMRT	0.151942	0.134783	0.106971	0.400725	0.142467	0.0631126	0.802876	0.768283	0.838842	0.757284	0.753846	0.705061	0.743013
BRN092	PacBio SMRT	0.18384	0.137681	0.0906424	0.340843	0.188177	0.0588157	0.787947	0.737943	0.820412	0.743696	0.732511	0.694425	0.727655
BRN093	PacBio SMRT	0.202561	0.131435	0.0859104	0.312627	0.200796	0.0666701	0.798838	0.749167	0.830069	0.764871	0.748138	0.714081	0.74233
BRN094	PacBio SMRT	0.199822	0.158222	0.0877727	0.3697	0.130619	0.0538643	0.800908	0.757226	0.838835	0.756733	0.741478	0.70359	0.738512
BRN095	PacBio SMRT	0.192005	0.171077	0.102335	0.325464	0.143411	0.0657088	0.813109	0.771892	0.845304	0.765707	0.76306	0.721123	0.743145
BRN096	PacBio SMRT	0.248912	0.156747	0.0922278	0.27661	0.16729	0.0582126	0.803759	0.745331	0.842808	0.755716	0.74579	0.719576	0.749782
BRN097	PacBio SMRT	0.180623	0.148869	0.093217	0.316848	0.192257	0.0681866	0.802402	0.759101	0.83093	0.761311	0.749089	0.713627	0.736704
BRN098	PacBio SMRT	0.210108	0.123287	0.0802868	0.349143	0.178071	0.0591041	0.803037	0.742741	0.840809	0.751572	0.744187	0.707	0.744006
BRN099	PacBio SMRT	0.165715	0.120354	0.0849517	0.343633	0.222877	0.0624689	0.780167	0.731173	0.81833	0.748209	0.720194	0.692332	0.721736
BRN100	PacBio SMRT	0.213065	0.164192	0.105876	0.283071	0.168362	0.0654343	0.807169	0.758814	0.838899	0.760551	0.76078	0.720968	0.741201
BRN101	PacBio SMRT	0.185212	0.13453	0.0858985	0.353037	0.182062	0.0592606	0.784053	0.739767	0.82332	0.738206	0.724603	0.689238	0.714689
BRN102	PacBio SMRT	0.100361	0.142937	0.118306	0.248773	0.308849	0.0807743	0.808171	0.785032	0.842857	0.77058	0.757804	0.733226	0.760165
BRN103	PacBio SMRT	0.283732	0.147718	0.0895406	0.270258	0.153389	0.055361	0.800686	0.742268	0.839335	0.763165	0.745936	0.719099	0.751979
BRN104	PacBio SMRT	0.234763	0.136699	0.080339	0.329671	0.162626	0.0559027	0.802957	0.752748	0.842406	0.771141	0.750266	0.716268	0.750826
