## Supplementary Tables for "Cell-type-resolved DNA methylation analysis using bulk long-read sequencing across human tissues": Supplementary Table 5.xlsx

### Sheet: Table 5
Sample ID	Sequencing platform	Cell Type Proportion			Methylation Level
		Epi-Endo	Fibroblast	Macrophage	Bulk	Epi-Endo	Fibroblast	Macrophage
CLN001	PacBio SMRT	0.244966	0.433783	0.321251	0.717434	0.743459	0.601267	0.798117
CLN002	PacBio SMRT	0.373627	0.319547	0.306826	0.775611	0.793215	0.677507	0.819782
CLN003	PacBio SMRT	0.223001	0.342871	0.434128	0.726712	0.744791	0.574697	0.79448
CLN004	PacBio SMRT	0.351387	0.312209	0.336404	0.801734	0.829722	0.701612	0.837928
CLN005	PacBio SMRT	0.35006	0.295506	0.354434	0.805802	0.829133	0.709011	0.838384
CLN006	PacBio SMRT	0.417799	0.332315	0.249887	0.752213	0.775387	0.623498	0.814743
CLN007	PacBio SMRT	0.412581	0.288418	0.299001	0.791319	0.814502	0.676605	0.826613
CLN008	PacBio SMRT	0.278125	0.372493	0.349382	0.791281	0.832454	0.698515	0.83645
CLN009	PacBio SMRT	0.346033	0.458375	0.195592	0.682085	0.710642	0.575573	0.781634
CLN010	PacBio SMRT	0.245289	0.350517	0.404193	0.78253	0.82531	0.683625	0.81913
CLN011	PacBio SMRT	0.345765	0.34077	0.313465	0.751204	0.766292	0.653804	0.800346
CLN012	PacBio SMRT	0.406323	0.354531	0.239146	0.742203	0.756339	0.631564	0.821383
CLN013	PacBio SMRT	0.267776	0.382282	0.349942	0.735489	0.761075	0.60346	0.808208
CLN014	PacBio SMRT	0.254694	0.402936	0.34237	0.754954	0.796451	0.656452	0.805031
CLN015	PacBio SMRT	0.228362	0.341091	0.430548	0.751305	0.792303	0.618814	0.798519
CLN016	PacBio SMRT	0.278788	0.365124	0.356088	0.792201	0.836661	0.698111	0.831102
CLN017	PacBio SMRT	0.200148	0.41189	0.387962	0.740445	0.812266	0.616333	0.792916
CLN018	PacBio SMRT	0.404304	0.415222	0.180473	0.700746	0.715025	0.612004	0.786466
CLN019	PacBio SMRT	0.373182	0.417599	0.209219	0.700131	0.729584	0.583911	0.783904
CLN020	PacBio SMRT	0.45588	0.316471	0.227649	0.74417	0.765701	0.622482	0.802736
CLN021	PacBio SMRT	0.379743	0.319125	0.301132	0.772772	0.792155	0.680064	0.81375
CLN022	PacBio SMRT	0.226631	0.290347	0.483022	0.783922	0.834319	0.66949	0.809657
CLN023	PacBio SMRT	0.295733	0.316806	0.387461	0.825185	0.865484	0.734762	0.855399
CLN024	PacBio SMRT	0.305821	0.385064	0.309115	0.76046	0.789641	0.64235	0.825493
CLN025	PacBio SMRT	0.423284	0.287045	0.289671	0.774075	0.791956	0.662506	0.817141
CLN026	PacBio SMRT	0.242095	0.365085	0.39282	0.778805	0.833076	0.674934	0.816481
CLN027	PacBio SMRT	0.282031	0.391733	0.326235	0.776893	0.815579	0.686744	0.822053
CLN028	PacBio SMRT	0.225559	0.354421	0.42002	0.77054	0.821546	0.663124	0.806158
CLN029	PacBio SMRT	0.394168	0.317303	0.288529	0.759074	0.780312	0.64384	0.80637
CLN030	PacBio SMRT	0.235755	0.44551	0.318735	0.711037	0.745467	0.595403	0.792016
CLN031	PacBio SMRT	0.309452	0.431755	0.258794	0.708972	0.730366	0.613143	0.780458
CLN032	PacBio SMRT	0.279691	0.36201	0.358299	0.763834	0.799016	0.661614	0.807083
CLN033	PacBio SMRT	0.372226	0.338857	0.288917	0.752537	0.775455	0.642047	0.801942
CLN034	PacBio SMRT	0.4381	0.281966	0.279934	0.777212	0.792388	0.670916	0.82106
CLN035	PacBio SMRT	0.31226	0.382045	0.305695	0.747179	0.763622	0.639909	0.816543
CLN036	PacBio SMRT	0.294647	0.505321	0.200031	0.657007	0.689257	0.542547	0.788206
CLN037	PacBio SMRT	0.31091	0.515203	0.173887	0.648377	0.685567	0.544641	0.757483
CLN038	PacBio SMRT	0.281767	0.456129	0.262104	0.655379	0.658887	0.533103	0.784193
CLN039	PacBio SMRT	0.251531	0.360121	0.388349	0.76812	0.807075	0.663348	0.812917
CLN040	PacBio SMRT	0.232046	0.38594	0.382014	0.753325	0.802581	0.645523	0.80012
CLN041	PacBio SMRT	0.274757	0.383413	0.34183	0.729059	0.766277	0.591203	0.803308
CLN042	PacBio SMRT	0.354608	0.338048	0.307344	0.771495	0.799003	0.670502	0.81544
CLN043	PacBio SMRT	0.246416	0.35903	0.394554	0.757009	0.791464	0.649125	0.803287
CLN044	PacBio SMRT	0.423741	0.319424	0.256835	0.762983	0.781375	0.659898	0.81237
CLN045	PacBio SMRT	0.234051	0.326196	0.439752	0.78336	0.837525	0.673885	0.814445
CLN046	PacBio SMRT	0.312211	0.388144	0.299645	0.741321	0.757743	0.640527	0.803278
CLN047	PacBio SMRT	0.273587	0.340637	0.385776	0.800925	0.845483	0.708673	0.833276
CLN048	PacBio SMRT	0.225211	0.424775	0.350014	0.719792	0.761321	0.613246	0.773929
CLN049	PacBio SMRT	0.361573	0.451976	0.186452	0.67388	0.697946	0.57896	0.769855
CLN050	PacBio SMRT	0.352319	0.356723	0.290958	0.746893	0.77517	0.636217	0.798406
CLN051	PacBio SMRT	0.439923	0.297531	0.262545	0.767624	0.784669	0.665556	0.810317
CLN052	PacBio SMRT	0.282564	0.344853	0.372583	0.791702	0.833197	0.682686	0.830546
CLN053	PacBio SMRT	0.390652	0.397303	0.212046	0.716439	0.73052	0.613957	0.799537
CLN054	ONT	0.47055	0.198502	0.330948	0.741547	0.775799	0.663036	0.780057
CLN055	ONT	0.507671	0.198966	0.293362	0.730732	0.749273	0.663378	0.771312
CLN056	ONT	0.490806	0.22081	0.288384	0.7568	0.790328	0.676457	0.78381
CLN057	ONT	0.516959	0.204116	0.278925	0.737006	0.756353	0.669286	0.774959
CLN058	ONT	0.424436	0.267323	0.308241	0.746183	0.770439	0.672659	0.775449
CLN059	ONT	0.387611	0.245876	0.366513	0.714796	0.751722	0.619076	0.77179
