## Supplementary Tables for "Cell-type-resolved DNA methylation analysis using bulk long-read sequencing across human tissues": Supplementary Table 7.xlsx

### Sheet: Table 7
Component	Group Comparison
	[0, 20) and [20,40)		[20, 40) and [40, 60)		[40, 60) and ≥60
	Contribution to bulk methylation decrease (%)	Share of bulk methylation decrease (%)	Contribution to bulk methylation decrease (%)	Share of bulk methylation decrease (%)	Contribution to bulk methylation decrease (%)	Share of bulk methylation decrease (%)
B Memory Intrinsic	-12.9	0	13.86	11.6012	-1.18	0
B Naive Intrinsic	-36.58	0	10.34	8.65489	4.69	2.21299
Myeloid Intrinsic	-175.53	0	8.77	7.34076	-13.68	0
NK Intrinsic	-28.33	0	2.57	2.15117	-9.55	0
T Ag-exp Intrinsic	-59.42	0	6.14	5.13937	2.9	1.36838
T Naive Intrinsic	-31.85	0	8.26	6.91387	-14.53	0
B Memory Compositional	21.53	4.84234	6.58	5.50766	34.9	16.4677
B Naive Compositional	81.73	18.382	17.31	14.489	46.88	22.1205
Myeloid Compositional	40.51	9.11115	3.31	2.77057	-1.14	0
NK Compositional	0.92	0.206918	0.03	0.0251109	0.92	0.434106
T Ag-exp Compositional	99.28	22.3292	18.93	15.845	55.17	26.0322
T Naive Compositional	107.62	24.2049	20.97	17.5525	62.26	29.3776
Residual (Unassigned)	81.33	18.292	-19.48	0	-71.86	0
Residual (Covariance)	11.7	2.63146	2.4	2.00887	4.21	1.9865
