## Supplementary Tables for "Cell-type-resolved DNA methylation analysis using bulk long-read sequencing across human tissues": Supplementary Table 9.xlsx

### Sheet: Table 9
Chr	Start	End	nCpG	Specific group	Methylation direction	Methylation Level						ROADMAP H3K36me3 State	ROADMAP H3K4me1 State	ROADMAP H3K4me3 State	ROADMAP Promoter State	ROADMAP Enhancer State	PCHi-C Annotated Class	Number of PCHi-C Significant Contacts of Myeloid Cells	PCHi-C Significant Myeloid Types	PCHi-C Promoter-linked genes	PCHi-C Promoter-promoter partner genes	PCHi-C Enhancer-linked Promoter Genes
						Non-carrier		Non-resilient		Resilient
						BLD134 methylation	BLD106 methylation	BLD060 methylation	BLD001 methylation	BLD073 methylation	BLD088 methylation
chr1	16896971	16897092	5	Resilient	Hypomethylated	0.666667	0.727273	0.913043	0.647059	0.285714	0.296296	1	0	0			Candidate enhancer linked to promoter	2	Neu			PADI2;RCC2
chr1	17310349	17310549	6	Resilient	Hypomethylated	0.597122	0.621622	0.698413	0.670588	0.27907	0.285714	0	0	0			Candidate enhancer linked to promoter	3	Mac2;Mon;Neu			PADI2;PADI3;SDHB
chr1	21608334	21608365	5	Carrier control	Hypermethylated	0.852941	0.883721	0.333333	0.444444	0.526316	0.52381	1	0	0			Promoter fragment	5	Neu	AL3598151;RP11-63N83	ALPL;ECE1;RP3-329E202;RP5-1071N31
chr1	21608339	21608370	5	Carrier control	Hypermethylated	0.857143	0.928571	0.333333	0.444444	0.526316	0.545455	1	0	0			Promoter fragment	5	Neu	AL3598151;RP11-63N83	ALPL;ECE1;RP3-329E202;RP5-1071N31
chr1	28796500	28796635	5	Resilient	Hypomethylated	0.666667	0.738462	0.705882	1	0.32	0.294118	1	0	0			Candidate enhancer linked to promoter	1	Mac0;Mac1;Mac2			RP1-212P93
chr1	36322264	36322311	5	Non-resilient	Hypermethylated	0.381579	0.429577	0.914894	0.853659	0.428571	0.037037	1	0	0			Promoter fragment	14	Mac0;Mac1;Mac2;Mon;Neu	EVA1B;RP11-268J155;SH3D21	OSCP1;RNU4-27P;SNORA63
chr1	61051853	61052119	11	Non-resilient	Hypermethylated	0.456522	0.462264	0.888889	0.865854	0.25	0.333333	0	0	0			Candidate enhancer linked to promoter	3	Mac0;Mac1;Mac2;Mon;Neu			NFIA;RNU6-1177P;RP5-833A201
chr1	110673953	110674045	15	Non-resilient	Hypomethylated	0.90681	0.603922	0.119565	0.205674	0.519553	0.547826	0	0	0			Promoter fragment	12	Mac0;Mac1;Mac2;Mon;Neu	KCNA3	ADORA3;AL3653611;RNU6-792P;RP11-96K192
chr1	110673986	110674045	10	Non-resilient	Hypomethylated	0.843373	0.545455	0.0909091	0.117021	0.466102	0.417722	0	0	0			Promoter fragment	12	Mac0;Mac1;Mac2;Mon;Neu	KCNA3	ADORA3;AL3653611;RNU6-792P;RP11-96K192
chr1	114156778	114157652	11	Resilient	Hypomethylated	0.809524	0.72	0.841463	0.730769	0.408163	0.289474	0	0	0			Candidate enhancer linked to promoter	1	Mac0;Mac1			OLFML3
chr1	153609939	153610207	5	Non-resilient	Hypermethylated	0.155556	0.193878	0.578947	0.5	0.0588235	0.0869565	1	1	0		Primed enhancer	Candidate enhancer linked to promoter	3	Mac0;Neu			INTS3;PGLYRP4;RP11-216N148;RP11-216N149;snoU13
chr1	167629283	167629449	5	Non-resilient	Hypermethylated	0.104478	0.108434	0.461538	0.535714	0.142857	0.0625	1	1	0		Active enhancer	Promoter fragment	23	Mac0;Mac1;Mac2;Mon;Neu	RCSD1;RP3-455J74	ADCY10;CREG1;DCAF6;DUSP27;GPA33;MPC2;MPZL1;POU2F1;RP11-102C163;RP11-277B153;TADA1
chr1	207962597	207962978	10	Non-resilient	Hypermethylated	0.490566	0.422619	0.810811	0.860465	0.5	0.46875	1	0	0			Candidate enhancer linked to promoter	3	Mac0;Mac1;Mac2;Mon;Neu			C1orf132;G0S2;HSD11B1;RP1-28O101
chr1	207962689	207962908	7	Non-resilient	Hypermethylated	0.432432	0.420635	0.92	0.935484	0.545455	0.541667	1	0	0			Candidate enhancer linked to promoter	3	Mac0;Mac1;Mac2;Mon;Neu			C1orf132;G0S2;HSD11B1;RP1-28O101
chr1	207962689	207962969	8	Non-resilient	Hypermethylated	0.44186	0.401408	0.862069	0.916667	0.508197	0.5	1	0	0			Candidate enhancer linked to promoter	3	Mac0;Mac1;Mac2;Mon;Neu			C1orf132;G0S2;HSD11B1;RP1-28O101
chr1	220810510	220810790	9	Resilient	Hypermethylated	0.432836	0.357895	0.225806	0.240964	0.947368	0.803922	0	0	0			Candidate enhancer linked to promoter	1	Neu			DUSP10
chr1	220810510	220810793	10	Resilient	Hypermethylated	0.452703	0.376812	0.253731	0.269663	0.952381	0.827586	0	0	0			Candidate enhancer linked to promoter	1	Neu			DUSP10
chr1	234475915	234476205	5	Resilient	Hypermethylated	0.558824	0.220339	0.375	0.26087	0.933333	0.933333	0	0	0			Promoter fragment	12	Mac0;Mac1;Mac2;Mon;Neu	TARBP1	SNORA14B;TBCE;TOMM20
chr1	235836320	235836563	5	Non-resilient	Hypermethylated	0.585366	0.627451	1	1	0.518519	0.4	1	0	0			Candidate enhancer linked to promoter	1	Mac2			RNU5E-2P
chr1	245164517	245164581	6	Resilient	Hypomethylated	0.85	0.72043	0.75	0.705882	0.301887	0.297297	0	0	0			Candidate enhancer linked to promoter	2	Mac0;Mac1;Mac2;Mon			RP11-36N201;RP11-522M213
chr2	20444609	20444824	5	Resilient	Hypomethylated	0.577465	0.691589	1	0.666667	0.125	0.2	0	0	0			Candidate enhancer linked to promoter	2	Mac0;Mac1;Mac2;Mon;Neu			AC0070411;HS1BP3;PUM2
chr2	37833361	37833670	5	Non-resilient	Hypomethylated	0.784314	0.844828	0.285714	0.212121	0.827586	0.76	0	1	0		Primed enhancer	Candidate enhancer linked to promoter	4	Mac0;Mac1;Mac2;Mon;Neu			AC0063692;AC0073912;PRKD3;QPCT;RNU6-939P
chr2	37833361	37833734	6	Non-resilient	Hypomethylated	0.709677	0.785714	0.217391	0.195122	0.771429	0.689655	0	1	0		Primed enhancer	Candidate enhancer linked to promoter	4	Mac0;Mac1;Mac2;Mon;Neu			AC0063692;AC0073912;PRKD3;QPCT;RNU6-939P
chr2	74501993	74502179	9	Resilient	Hypomethylated	0.711111	0.818182	0.644444	0.684932	0.327586	0.288889	0	0	0			Promoter fragment	10	Mac0;Mac1;Mac2;Mon;Neu	AC00504117;LBX2;LBX2-AS1;RP11-523H203	CCDC142;DOK1;LOXL3;M1AP;MTHFD2;SEMA4F;STAMBP;TTC31
chr2	112696928	112697128	5	Resilient	Hypomethylated	0.754098	0.684783	0.711538	0.590909	0.208333	0.225	0	0	0			Candidate enhancer linked to promoter	3	Mon			AC0797531;AC0799223;IL1B;SLC20A1
chr2	113124842	113124988	5	Non-resilient	Hypomethylated	0.576923	0.570175	0.229167	0.255319	0.833333	0.565217	0	1	0		Active enhancer	Candidate enhancer linked to promoter	11	Mac0;Mac1;Mac2;Mon;Neu			AC0799223;AC0977212;ACTR3;CKAP2L;IL1A;IL1B;IL1F10;IL1RN;PAX8;PAX8-AS1;RNU6-1180P;RP11-141B141;RP11-65I121;SLC20A1;SPOPL
chr2	127422439	127422589	6	Non-resilient	Hypermethylated	0.576923	0.637681	1	0.944444	0.514286	0.48	1	1	0		Active enhancer	Promoter fragment	22	Mac0;Mac1;Mac2;Mon;Neu	MIR4783;PROC	AC0109762;AC0682823;ERCC3;GPR17;LIMS2;MAP3K2;RNU6-1147P;UGGT1
chr3	12444661	12444864	8	Non-resilient	Hypermethylated	0.491071	0.542453	0.851351	0.883721	0.425926	0.432432	0	0	0			Candidate enhancer linked to promoter	2	Mac1;Mon			PPARG;SYN2;TIMP4
chr3	16055377	16055582	5	Non-resilient	Hypomethylated	0.865672	0.903226	0.333333	0.333333	0.806452	0.736842	0	0	0			Candidate enhancer linked to promoter	2	Mac0;Mac1;Mac2			DPH3;GALNT15
chr3	16055377	16055601	6	Non-resilient	Hypomethylated	0.835443	0.905405	0.365854	0.368421	0.805556	0.73913	0	0	0			Candidate enhancer linked to promoter	2	Mac0;Mac1;Mac2			DPH3;GALNT15
chr3	52071091	52071175	5	Resilient	Hypomethylated	0.510204	0.504587	0.75	0.509804	0	0.1875	0	0	0			Promoter fragment	4	Mac0;Mac1;Mac2;Mon;Neu	LINC00696	ALAS1;ALDOAP1;CYB561D2;GLYCTK;MIR135A1;NPRL2;RPL29;WDR82
chr3	66431735	66432048	5	Carrier control	Hypermethylated	0.974359	0.894737	0.538462	0.5	0.586207	0.55	1	0	0			Candidate enhancer linked to promoter	1	Neu			LRIG1
chr3	111740417	111740652	5	Resilient	Hypomethylated	1	0.842105	0.8	0.894737	0.294118	0.25	0	0	0			Candidate enhancer linked to promoter	2	Mac1;Neu			ABHD10;TAGLN3
chr3	128865409	128865611	6	Resilient	Hypermethylated	0.270073	0.3125	0.373134	0.170732	0.72093	0.691176	1	0	0			Promoter fragment	5	Mac0;Mac1;Neu	RP11-723O42;RP11-723O43;RP11-723O49	RPN1
chr3	151134255	151134435	5	Carrier control	Hypermethylated	0.469697	0.47561	0.142857	0.0540541	0.0909091	0.142857	0	0	0			Candidate enhancer linked to promoter	1	Mac0;Mac1			FAM194A;RP11-103G82
chr3	183525768	183525966	5	Resilient	Hypomethylated	0.6	0.675	0.714286	0.84375	0.238095	0.25	1	0	0			Candidate enhancer linked to promoter	1	Mac2			KLHL6
chr3	183566499	183566797	6	Resilient	Hypomethylated	0.96875	0.97561	1	0.975	0.590909	0.571429	1	0	0			Candidate enhancer linked to promoter	2	Mac1;Mac2			KLHL24;LINC00888;SNORA4;SNORA63;SNORA81
chr3	196636769	196636890	5	Non-resilient	Hypermethylated	0.103448	0.0126582	0.651163	0.540541	0.126984	0.117647	0	1	0		Primed enhancer	Promoter fragment	13	Mac0;Mac1;Mac2;Mon;Neu	NRROS;PIGX	AC0692578;FBXO45;MFI2-AS1;NCBP2;NCBP2-AS1;NCBP2-AS2;PCYT1A;PIGZ;RNF168;RNU2-11P;RNU6-910P;SENP5;SMCO1;TFRC;TM4SF19;WDR53
chr3	196636769	196636917	6	Non-resilient	Hypermethylated	0.171429	0.0425532	0.673077	0.568182	0.121622	0.157895	0	1	0		Primed enhancer	Promoter fragment	13	Mac0;Mac1;Mac2;Mon;Neu	NRROS;PIGX	AC0692578;FBXO45;MFI2-AS1;NCBP2;NCBP2-AS1;NCBP2-AS2;PCYT1A;PIGZ;RNF168;RNU2-11P;RNU6-910P;SENP5;SMCO1;TFRC;TM4SF19;WDR53
chr4	6695711	6695870	8	Non-resilient	Hypermethylated	0.283333	0.310345	0.690141	0.91954	0.307692	0.291139	0	1	1	Active promoter	Active enhancer	Candidate enhancer linked to promoter	5	Mon;Neu			BLOC1S4;GRPEL1;KIAA0232;MRFAP1;RP11-539L103
chr4	6695711	6695934	10	Non-resilient	Hypermethylated	0.246575	0.273649	0.627907	0.862385	0.257732	0.303922	0	1	1	Active promoter	Active enhancer	Candidate enhancer linked to promoter	5	Mon;Neu			BLOC1S4;GRPEL1;KIAA0232;MRFAP1;RP11-539L103
chr4	7071226	7071353	7	Carrier control	Hypermethylated	0.765432	0.714286	0.12	0.363636	0.4	0.166667	0	1	0		Poised enhancer	Promoter fragment	70	Mac0;Mac1;Mac2;Mon;Neu	GRPEL1	AC0933231;BLOC1S4;KIAA0232;MAN2B2;MRFAP1;MRFAP1L1;RP11-539L102;RP11-539L103;S100P;TBC1D14
chr4	10635208	10635379	5	Resilient	Hypermethylated	0.326923	0.328125	0.608696	0.545455	1	1	0	0	0			Candidate enhancer linked to promoter	1	Mac0;Mac1;Mac2;Mon			HS3ST1
chr4	10635208	10635539	7	Resilient	Hypermethylated	0.444444	0.449438	0.606061	0.6	1	0.928571	0	0	0			Candidate enhancer linked to promoter	1	Mac0;Mac1;Mac2;Mon			HS3ST1
chr4	15680568	15680783	7	Non-resilient	Hypermethylated	0.404412	0.162791	1	0.892308	0.125	0.357143	0	1	1	Active promoter	Active enhancer	Promoter fragment	77	Mac0;Mac1;Mac2;Mon;Neu	FAM200B;FBXL5	CC2D2A;CPEB2;CPEB2-AS1;LAP3;RAB28;TAPT1;TAPT1-AS1
chr4	17779994	17780882	15	Non-resilient	Hypomethylated	0.709524	0.788927	0.284946	0.381356	0.686747	0.720588	0	0	0			Promoter fragment	11	Mac0;Mac1;Mac2;Neu	FAM184B
chr4	17780550	17781020	9	Non-resilient	Hypomethylated	0.408333	0.60119	0.0866142	0.0945946	0.44898	0.461538	0	0	0			Promoter fragment	11	Mac0;Mac1;Mac2;Neu	FAM184B
chr4	54232562	54232709	7	Resilient	Hypermethylated	0.0877193	0.0958904	0.0136986	0.0149254	0.418182	0.4375	0	1	1	Active promoter	Active enhancer	Promoter fragment	45	Mac0;Mac1;Mac2;Mon;Neu	PDGFRA	FIP1L1;LNX1;LNX1-AS1;RASL11B;SCFD2
chr4	140027457	140027678	5	Non-resilient	Hypomethylated	0.702703	0.8125	0.310345	0.333333	0.8	0.827586	1	0	0			Candidate enhancer linked to promoter	3	Mac0;Mac1;Mac2;Mon;Neu			MAML3;SCOC;SNORD112
chr4	158715579	158715721	5	Carrier control	Hypomethylated	0.390625	0.423077	0.789474	0.869565	0.8	0.75	0	0	0			Candidate enhancer linked to promoter	1	Neu			RAPGEF2
chr4	184274518	184274664	5	Non-resilient	Hypomethylated	0.75	0.723404	0.375	0.263158	1	0.962963	0	0	0			Candidate enhancer linked to promoter	1	Mac0;Mac2;Mon			IRF2;RP11-326I115
chr5	444693	444934	5	Resilient	Hypomethylated	0.797619	0.786667	1	0.891304	0.451613	0.461538	0	0	0			Candidate enhancer linked to promoter	4	Mac0;Mac1;Mac2;Mon;Neu			BRD9;CEP72;LPCAT1;MRPL36;NDUFS6;RP11-310P51;TRIP13
chr5	599510	599630	5	Non-resilient	Hypomethylated	0.876106	0.815385	0.489362	0.448276	0.821429	1	0	0	0			Candidate enhancer linked to promoter	1	Neu			MRPL36;NDUFS6
chr5	1153630	1153782	8	Resilient	Hypomethylated	0.844156	0.566434	0.536364	0.577778	0.233333	0.222222	0	0	0			Candidate enhancer linked to promoter	1	Mac1;Mac2			RP11-661C83
chr5	82356729	82357162	5	Resilient	Hypermethylated	0.415094	0.376812	0.206897	0.315789	0.789474	0.933333	1	0	0			Candidate enhancer linked to promoter	3	Mac0;Mac1;Mac2;Mon			TMEM167A;VCAN;VCAN-AS1;XRCC4
chr5	141193772	141193865	6	Carrier control	Hypermethylated	0.745455	0.754386	0.115385	0.323529	0.325	0.272727	0	0	0			Candidate enhancer linked to promoter	5	Mac0;Mac1;Mac2;Neu			AC0056091;PCDHA10;PCDHA14;PCDHA2;PCDHA3;PCDHA5;PCDHA6;PCDHA7;PCDHA8;PCDHA9
chr5	141193774	141193881	8	Carrier control	Hypermethylated	0.704918	0.670886	0.0606061	0.365854	0.240741	0.28	0	0	0			Candidate enhancer linked to promoter	5	Mac0;Mac1;Mac2;Neu			AC0056091;PCDHA10;PCDHA14;PCDHA2;PCDHA3;PCDHA5;PCDHA6;PCDHA7;PCDHA8;PCDHA9
chr5	141194780	141194926	5	Non-resilient	Hypermethylated	0.26	0.22807	0.821429	0.791667	0.230769	0.25	0	0	0			Candidate enhancer linked to promoter	5	Mac0;Mac1;Mac2;Neu			AC0056091;PCDHA10;PCDHA14;PCDHA2;PCDHA3;PCDHA5;PCDHA6;PCDHA7;PCDHA8;PCDHA9
chr5	141331890	141332236	6	Non-resilient	Hypomethylated	0.827586	0.647887	0.25	0.325581	0.864865	1	0	0	0			Candidate enhancer linked to promoter	8	Mac0;Mac1;Mac2			AC0056091;PCDHA1;PCDHA10;PCDHA14;PCDHA2;PCDHA3;PCDHA4;PCDHA5;PCDHA6;PCDHA9;PCDHB1;PCDHB16
chr5	141331890	141332244	7	Non-resilient	Hypomethylated	0.838235	0.694118	0.290323	0.326531	0.880952	0.956522	0	0	0			Candidate enhancer linked to promoter	8	Mac0;Mac1;Mac2			AC0056091;PCDHA1;PCDHA10;PCDHA14;PCDHA2;PCDHA3;PCDHA4;PCDHA5;PCDHA6;PCDHA9;PCDHB1;PCDHB16
chr5	141331890	141332287	10	Non-resilient	Hypomethylated	0.815217	0.75	0.341463	0.347826	0.785714	0.756757	0	0	0			Candidate enhancer linked to promoter	8	Mac0;Mac1;Mac2			AC0056091;PCDHA1;PCDHA10;PCDHA14;PCDHA2;PCDHA3;PCDHA4;PCDHA5;PCDHA6;PCDHA9;PCDHB1;PCDHB16
chr5	141374533	141375047	17	Resilient	Hypomethylated	0.77381	0.666667	0.725	0.710526	0.353846	0.3125	1	0	0			Promoter fragment	8	Mac0;Mac1;Mac2;Mon;Neu	PCDHGA5;PCDHGA6;PCDHGB2;PCDHGB3	CTD-2024I713;DIAPH1;PCDHA2;PCDHA3;PCDHA7;PCDHA8;PCDHA9;PCDHB7;PCDHGA3;PCDHGA7;PCDHGB1
chr5	141394465	141394535	7	Carrier control	Hypermethylated	0.634146	0.6	0.166667	0.135135	0.125	0	0	1	0		Active enhancer	Promoter fragment	26	Mac0;Mac1;Mac2;Mon;Neu	PCDHGA8;PCDHGA9	AC0056091;CTD-2024I713;DIAPH1;PCDHA1;PCDHA10;PCDHA14;PCDHA2;PCDHA3;PCDHA4;PCDHA5;PCDHA6;PCDHA7;PCDHA8;PCDHA9;PCDHB14;PCDHB15;PCDHB16;PCDHB17;PCDHB18;PCDHB5;PCDHB6;PCDHB8;PCDHGA1;PCDHGA3;PCDHGB4
chr5	170092688	170093120	5	Resilient	Hypermethylated	0.535714	0.485294	0.461538	0.37931	0.866667	0.952381	0	0	0			Candidate enhancer linked to promoter	1	Neu			CTD-2270F171;KCNMB1
chr5	172453141	172453405	5	Non-resilient	Hypermethylated	0.209677	0.146789	0.551724	0.542857	0.2	0	1	0	0			Promoter fragment	13	Mac0;Mac1;Mac2;Mon;Neu	SH3PXD2B	AC0086711;CTB-79E82;NKX2-5
chr5	172833129	172833231	5	Non-resilient	Hypomethylated	0.897959	0.912281	0.333333	0.578947	0.952381	1	0	0	0			Promoter fragment	26	Mac0;Mac1;Mac2;Mon;Neu	ERGIC1	CPEB4;CTB-79E82;DUSP1;RP11-779O182;RP11-779O183
chr5	181183663	181183789	11	Carrier control	Hypermethylated	0.527778	0.613636	0.120482	0	0	0.1125	0	0	0			Promoter fragment	6	Mac0;Mac1;Mac2;Mon;Neu	CTC-338M122;CTC-338M125	BTNL8;CTC-338M124;CTC-338M126;CTC-338M127;GNB2L1;MGAT1;MIR4638;TRIM41;TRIM52;TRIM52-AS1;TRIM7
chr5	181183734	181183789	5	Carrier control	Hypermethylated	0.666667	0.75	0.142857	0	0	0.0857143	0	0	0			Promoter fragment	6	Mac0;Mac1;Mac2;Mon;Neu	CTC-338M122;CTC-338M125	BTNL8;CTC-338M124;CTC-338M126;CTC-338M127;GNB2L1;MGAT1;MIR4638;TRIM41;TRIM52;TRIM52-AS1;TRIM7
chr6	1554128	1554438	9	Resilient	Hypermethylated	0.625	0.597561	0.585366	0.591837	0.983051	0.952381	0	1	0		Poised enhancer	Candidate enhancer linked to promoter	1	Mac2			C6orf195
chr6	1554263	1554514	8	Resilient	Hypermethylated	0.515873	0.540881	0.589744	0.550562	0.942308	0.962963	0	1	1	Poised promoter	Poised enhancer	Candidate enhancer linked to promoter	1	Mac2			C6orf195
chr6	6970012	6970337	5	Non-resilient	Hypermethylated	0.26087	0.190476	0.84	0.923077	0.411765	0.2	0	0	0			Candidate enhancer linked to promoter	1	Mac2			snoU13
chr6	7729651	7729906	5	Resilient	Hypomethylated	0.492537	0.516129	0.530612	0.621622	0	0.179487	0	0	0			Promoter and candidate enhancer link	55	Mac0;Mac1;Mac2;Mon;Neu	BMP6	BLOC1S5;BLOC1S5-TXNDC5;EEF1E1;EEF1E1-BLOC1S5;SLC35B3;TXNDC5	BLOC1S5;BLOC1S5-TXNDC5
chr6	15490483	15490564	5	Resilient	Hypomethylated	0.581633	0.72619	0.727273	0.804878	0.272727	0.238095	1	0	0			Candidate enhancer linked to promoter	1	Neu			RNU7-133P
chr6	26042465	26043051	26	Resilient	Hypomethylated	0.940909	0.943925	0.95082	0.923077	0.170732	0.471014	0	1	1	Active promoter	Active enhancer	Promoter fragment	46	Mac0;Mac1;Mac2;Mon;Neu	HIST1H2BB;HIST1H3C;U913282	ABT1;ACOT13;BTN1A1;BTN2A2;C6orf62;HCG14;HFE;HIST1H1A;HIST1H1B;HIST1H1D;HIST1H1E;HIST1H1PS1;HIST1H1T;HIST1H2AC;HIST1H2AD;HIST1H2AE;HIST1H2AG;HIST1H2AH;HIST1H2AI;HIST1H2AK;HIST1H2AL;HIST1H2AM;HIST1H2APS3;HIST1H2APS4;HIST1H2BC;HIST1H2BD;HIST1H2BE;HIST1H2BF;HIST1H2BG;HIST1H2BH;HIST1H2BI;HIST1H2BJ;HIST1H2BK;HIST1H2BL;HIST1H2BN;HIST1H2BO;HIST1H2BPS2;HIST1H3A;HIST1H3B;HIST1H3D;HIST1H3E;HIST1H3F;HIST1H3G…
chr6	37071909	37072333	5	Non-resilient	Hypomethylated	0.853659	0.8625	0.454545	0.468085	0.857143	0.833333	0	1	0		Active enhancer	Candidate enhancer linked to promoter	3	Mac0;Mac1;Mac2;Mon;Neu			PIM1;RNU1-88P
chr6	37071909	37072376	7	Non-resilient	Hypomethylated	0.9	0.884956	0.511111	0.523077	0.871795	0.833333	0	1	0		Active enhancer	Candidate enhancer linked to promoter	3	Mac0;Mac1;Mac2;Mon;Neu			PIM1;RNU1-88P
chr6	41227969	41228401	6	Resilient	Hypomethylated	0.577778	0.993827	0.955556	1	0.0263158	0.15	0	0	0			Promoter fragment	12	Mac0;Mac1;Mac2;Mon;Neu	RNA5SP207;TREML4	APOBEC2;BYSL;MED20;NCR2;NFYA;OARD1;RNU6-643P;RP13-235E231;TREM1;TREM2;TREML1;TREML2;TSPO2;UNC5CL;Y_RNA
chr6	41227969	41228401	5	Resilient	Hypomethylated	0.577778	0.993827	0.955556	1	0.0263158	0.15	0	0	0			Promoter fragment	12	Mac0;Mac1;Mac2;Mon;Neu	RNA5SP207;TREML4	APOBEC2;BYSL;MED20;NCR2;NFYA;OARD1;RNU6-643P;RP13-235E231;TREM1;TREM2;TREML1;TREML2;TSPO2;UNC5CL;Y_RNA
chr6	41637064	41637140	6	Non-resilient	Hypermethylated	0.0754717	0.121212	0.659091	0.5625	0.139535	0.0491803	0	0	0			Promoter fragment	11	Mac0;Mac1;Mac2;Mon;Neu	MDFI
chr6	47792648	47793106	5	Resilient	Hypomethylated	0.806452	0.772727	0.8125	0.761905	0.423077	0.36	0	0	0			Candidate enhancer linked to promoter	2	Mac0;Mac1;Mac2;Mon			CENPQ;GLYATL3;MUT
chr6	87484011	87484199	5	Carrier control	Hypomethylated	0.163121	0.0671642	0.978723	0.536082	0.777778	0.517241	0	0	0			Candidate enhancer linked to promoter	1	Mon			SNX14
chr6	110187010	110187135	5	Resilient	Hypomethylated	0.661972	0.466667	0.543478	0.758621	0.111111	0	0	0	0			Candidate enhancer linked to promoter	2	Neu			RP5-919F195;ZBTB24
chr6	158209739	158209812	7	Non-resilient	Hypomethylated	1	1	0.670455	0.486842	1	1	0	0	0			Candidate enhancer linked to promoter	2	Mac0;Mac1;Mac2			AL5910251;DYNLT1;SYTL3;TATDN2P2
chr6	158209875	158209933	5	Non-resilient	Hypomethylated	0.976	1	0.653846	0.403226	1	1	0	0	0			Candidate enhancer linked to promoter	2	Mac0;Mac1;Mac2			AL5910251;DYNLT1;SYTL3;TATDN2P2
chr6	158209951	158209983	6	Non-resilient	Hypomethylated	1	1	0.65625	0.537037	1	1	0	0	0			Candidate enhancer linked to promoter	2	Mac0;Mac1;Mac2			AL5910251;DYNLT1;SYTL3;TATDN2P2
chr6	158210012	158210065	5	Non-resilient	Hypomethylated	1	0.994012	0.533333	0.454545	1	1	0	0	0			Candidate enhancer linked to promoter	2	Mac0;Mac1;Mac2			AL5910251;DYNLT1;SYTL3;TATDN2P2
chr6	158210012	158210078	7	Non-resilient	Hypomethylated	1	0.99569	0.547619	0.448718	1	1	0	0	0			Candidate enhancer linked to promoter	2	Mac0;Mac1;Mac2			AL5910251;DYNLT1;SYTL3;TATDN2P2
chr6	158210090	158210155	8	Non-resilient	Hypomethylated	0.994845	1	0.612903	0.4	1	1	0	0	0			Candidate enhancer linked to promoter	2	Mac0;Mac1;Mac2			AL5910251;DYNLT1;SYTL3;TATDN2P2
chr6	161108414	161108559	11	Non-resilient	Hypermethylated	0.352941	0.177019	0.720721	0.934066	0.131579	0.0625	0	0	0			Candidate enhancer linked to promoter	2	Mac2;Mon			AGPAT4;CAHM;QKI
chr6	161108460	161108559	9	Non-resilient	Hypermethylated	0.278761	0.116105	0.702128	0.972603	0.125	0	0	0	0			Candidate enhancer linked to promoter	2	Mac2;Mon			AGPAT4;CAHM;QKI
chr6	161108474	161108559	8	Non-resilient	Hypermethylated	0.246305	0.103306	0.694118	0.984375	0.119048	0	0	0	0			Candidate enhancer linked to promoter	2	Mac2;Mon			AGPAT4;CAHM;QKI
chr6	166279974	166280149	6	Non-resilient	Hypermethylated	0.333333	0.463415	0.9	0.866667	0.45	0.368421	0	0	0			Candidate enhancer linked to promoter	2	Mac0;Mac1;Mac2;Mon;Neu			MPC1;RP1-168L155;SFT2D1
chr7	3156800	3156987	5	Resilient	Hypomethylated	0.896552	0.8	0.933333	0.942857	0.458333	0.4	0	0	0			Candidate enhancer linked to promoter	1	Mac0;Mac1;Mac2			AC0049063
chr7	6587756	6588111	6	Non-resilient	Hypermethylated	0.375	0.471154	0.8125	1	0.0588235	0.5	0	0	0			Promoter fragment	1	Mon	AC0797424;C7orf26;ZDHHC4	AP5Z1
chr7	6587903	6588111	5	Non-resilient	Hypermethylated	0.375	0.434783	0.821429	1	0.0333333	0.456522	0	0	0			Promoter fragment	1	Mon	AC0797424;C7orf26;ZDHHC4	AP5Z1
chr7	26304837	26305044	5	Resilient	Hypermethylated	0.3875	0.428571	0.4	0.25	0.775862	0.763158	0	0	0			Candidate enhancer linked to promoter	2	Mon;Neu			CBX3;HNRNPA2B1
chr7	47576931	47577163	7	Resilient	Hypomethylated	0.63964	0.588235	0.60241	0.686275	0.2	0.147541	1	1	1	Poised promoter	Poised enhancer	Promoter fragment	114	Mac0;Mac1;Mac2;Mon	TNS3	C7orf57;C7orf65;C7orf69;HUS1;IKZF1;LINC00525;MYO1G;PKD1L1;TBRG4;UPP1
chr7	149600999	149601197	7	Resilient	Hypomethylated	0.713043	0.54359	0.457447	0.517241	0.135135	0.04	0	0	0			Candidate enhancer linked to promoter	3	Mac0;Mac1;Mac2;Mon;Neu			RP4-800G71;RP4-800G72;SNORD112;ZNF282;ZNF783
chr7	151008425	151008487	5	Non-resilient	Hypomethylated	0.717949	0.54	0.176471	0.185185	0.722222	0.6	0	0	0			Candidate enhancer linked to promoter	1	Mac0;Neu			KCNH2;NOS3
chr8	22549311	22549612	8	Non-resilient	Hypermethylated	0.483516	0.45	0.878788	0.986842	0.371429	0.52	0	1	1	Poised promoter	Poised enhancer	Promoter fragment	10	Mac0;Mac1;Mac2;Mon;Neu	RP11-582J164;SORBS3	PPP3CC;RNU6-336P;RP11-1149O232;RP11-875O112;TNFRSF10B
chr8	22549319	22549612	7	Non-resilient	Hypermethylated	0.461538	0.436782	0.849057	0.984127	0.3	0.5	0	1	1	Poised promoter	Poised enhancer	Promoter fragment	10	Mac0;Mac1;Mac2;Mon;Neu	RP11-582J164;SORBS3	PPP3CC;RNU6-336P;RP11-1149O232;RP11-875O112;TNFRSF10B
chr8	55932948	55933636	5	Non-resilient	Hypomethylated	0.877551	0.652174	0.346154	0.277778	0.782609	0.714286	0	0	0			Candidate enhancer linked to promoter	3	Mac0;Mac1;Mac2;Mon;Neu			LYN;SNORA1;TGS1;TMEM68
chr8	94900506	94900831	7	Resilient	Hypomethylated	0.680556	0.738255	0.840909	0.8125	0.214286	0.35	0	1	0		Active enhancer	Promoter fragment	74	Mac0;Mac1;Mac2;Mon;Neu	snoU13	C8orf37;INTS8;KB-1047C112;KIAA1429;PLEKHF2;RNU6-1209P;RP11-267M234;RP11-320N212;RP11-347C183;TP53INP1
chr8	125468981	125469291	6	Non-resilient	Hypomethylated	0.977778	0.984848	0.432432	0.222222	1	0.96	1	0	0			Candidate enhancer linked to promoter	1	Neu			KIAA0196;NSMCE2
chr8	125469068	125469291	5	Non-resilient	Hypomethylated	1	0.982759	0.387097	0.133333	1	1	1	0	0			Candidate enhancer linked to promoter	1	Neu			KIAA0196;NSMCE2
chr9	17132710	17132991	5	Resilient	Hypomethylated	0.680412	0.598639	0.627907	0.657143	0.153846	0.270833	0	0	0			Promoter fragment	40	Mac0;Mac1;Mac2;Mon	CNTLN	SNAPC3
chr9	33078377	33078545	5	Resilient	Hypomethylated	0.979167	0.891304	0.846154	1	0.454545	0.5	0	0	0			Promoter fragment	60	Mac0;Mac1;Mac2;Mon;Neu	SMU1	AL3536711;AL3536712;APTX;B4GALT1;BAG1;CHMP5;DDX58;DNAJA1;IFT74;NFX1;RNU4ATAC15P;RP11-326F205;RP11-337A233;SPINK4;TOPORS;TOPORS-AS1
chr9	105118204	105118584	5	Carrier control	Hypomethylated	0.433333	0.509091	0.875	0.966667	0.869565	0.864865	0	0	0			Candidate enhancer linked to promoter	1	Mac0;Mac1;Mac2;Mon;Neu			ABCA1;RP11-217B72
chr9	127943095	127943290	5	Non-resilient	Hypermethylated	0.320755	0.590909	0.9375	0.896552	0.457143	0.535714	1	0	0			Promoter fragment	8	Mac0;Mac1;Mac2;Mon;Neu	FAM102A	NAIF1;RP11-379C104;SLC25A25
chr10	1116227	1116328	5	Carrier control	Hypomethylated	0.227273	0.367647	0.740741	0.913043	0.684211	0.714286	0	1	0		Active enhancer	Candidate enhancer linked to promoter	2	Mon;Neu			AL3598781;GTPBP4;LARP4B;RP11-363N222
chr10	4193277	4193465	5	Non-resilient	Hypomethylated	0.8	0.735849	0.380952	0.416667	0.894737	0.857143	0	0	0			Other fragment annotation without significan promoter link	1	Neu
chr10	22311343	22311940	6	Non-resilient	Hypomethylated	0.692308	0.765625	0.363636	0.047619	0.818182	0.92	0	1	1	Primed promoter	Primed enhancer	Candidate enhancer linked to promoter	4	Mon;Neu			ARL5B;ARL5B-AS1;MLLT10;OTUD1;SKIDA1
chr10	22573885	22574115	5	Carrier control	Hypomethylated	0.283019	0.241379	0.592593	0.84375	0.685714	0.6875	0	0	0			Candidate enhancer linked to promoter	3	Mac0;Mac1;Mac2			ARMC3;DNAJC1;PIP4K2A
chr10	45239838	45240018	5	Carrier control	Hypermethylated	0.717949	0.754098	0.387755	0.216216	0.0322581	0.361111	0	0	0			Candidate enhancer linked to promoter	9	Mac0;Mac1;Mac2;Mon;Neu			AGAP7;ALOX5;C10orf25;MARCH8;MSMB;NCOA4;RP11-67C22;SYT15;ZFAND4;ZNF22
chr10	45249470	45250048	25	Non-resilient	Hypomethylated	0.934708	0.685371	0.221007	0.285714	0.717822	0.818182	0	0	0			Candidate enhancer linked to promoter	4	Mac0;Mac1;Mac2;Mon;Neu			MARCH8;MSMB;RP11-67C22;ZFAND4
chr10	45249470	45250053	26	Non-resilient	Hypomethylated	0.917219	0.675048	0.216842	0.282051	0.719048	0.813953	0	0	0			Candidate enhancer linked to promoter	4	Mac0;Mac1;Mac2;Mon;Neu			MARCH8;MSMB;RP11-67C22;ZFAND4
chr10	45249763	45249962	11	Non-resilient	Hypomethylated	0.992308	0.714286	0.201923	0.3125	0.648352	0.833333	0	0	0			Candidate enhancer linked to promoter	4	Mac0;Mac1;Mac2;Mon;Neu			MARCH8;MSMB;RP11-67C22;ZFAND4
chr10	48655271	48655736	20	Carrier control	Hypermethylated	0.505747	0.494118	0.108911	0.185567	0.0535714	0.180328	0	0	0			Promoter fragment	83	Mac0;Mac1;Mac2;Mon;Neu	ARHGAP22	ERCC6;ERCC6-PGBD3;LRRC18;MAPK8;PGBD3;RP11-523O187
chr10	75262747	75262899	5	Non-resilient	Hypomethylated	1	0.944444	0.571429	0.6	1	0.954545	1	0	0			Promoter fragment	9	Mac0;Mon;Neu	HMGA1P5;RPL39P25;ZNF503-AS1
chr10	100661634	100661735	6	Non-resilient	Hypomethylated	0.8125	0.847826	0.235294	0.372549	0.772727	0.72093	0	0	0			Unannotated capture bait overlap	7	Mac0;Mac1;Mac2
chr11	325799	325930	8	Non-resilient	Hypermethylated	0.638889	0.417143	1	1	0.657895	0.5	0	1	0		Active enhancer	Promoter fragment	2	Mac0;Mac1;Mac2;Neu	IFITM1;IFITM3;RP11-326C310;RP11-326C311;RP11-326C313;RP11-326C314	IFITM2;IFITM5;RP11-326C34
chr11	325830	326160	19	Non-resilient	Hypermethylated	0.570909	0.327586	0.91195	0.955882	0.458599	0.362319	0	1	0		Active enhancer	Promoter fragment	2	Mac0;Mac1;Mac2;Neu	IFITM1;IFITM3;RP11-326C310;RP11-326C311;RP11-326C313;RP11-326C314	IFITM2;IFITM5;RP11-326C34
chr11	325957	325997	6	Non-resilient	Hypermethylated	0.548387	0.3	0.901961	1	0.291667	0.4	0	1	0		Active enhancer	Promoter fragment	2	Mac0;Mac1;Mac2;Neu	IFITM1;IFITM3;RP11-326C310;RP11-326C311;RP11-326C313;RP11-326C314	IFITM2;IFITM5;RP11-326C34
chr11	1391406	1392337	34	Carrier control	Hypermethylated	0.756944	0.592	0.147727	0.103448	0.0547945	0.181034	0	0	0			Promoter fragment	1	Mac2;Mon	BRSK2	TOLLIP;TOLLIP-AS1
chr11	1391406	1392409	37	Carrier control	Hypermethylated	0.766234	0.610687	0.173285	0.109524	0.0873362	0.204918	0	0	0			Promoter fragment	1	Mac2;Mon	BRSK2	TOLLIP;TOLLIP-AS1
chr11	10657856	10658039	5	Resilient	Hypomethylated	0.690476	0.575342	0.607143	0.666667	0.205882	0.206897	0	0	0			Candidate enhancer linked to promoter	3	Mac1;Mac2;Mon;Neu			MRVI1-AS1;MTRNR2L8;RNF141;RNU6ATAC33P
chr11	20131777	20131813	6	Resilient	Hypermethylated	0.333333	0.2	0	0	0.689655	0.636364	0	0	0			Unannotated capture bait overlap	17	Mac0;Mac1;Mac2;Mon;Neu
chr11	33880488	33880909	7	Resilient	Hypermethylated	0.566879	0.169611	0.514706	0.376471	0.985714	0.903226	1	1	0		Active enhancer	Promoter fragment	10	Mac0;Mac1;Mac2;Mon;Neu	AC1322161	CD44;RP1-68D184
chr11	34623659	34623775	5	Resilient	Hypermethylated	0.583333	0.583333	0.558824	0.607143	1	0.941176	0	0	0			Promoter fragment	19	Mac0;Mac1;Mac2;Mon	EHF	CD44;PDHX;RP1-68D184
chr11	61140190	61140458	5	Resilient	Hypomethylated	0.971429	0.984848	0.906977	1	0.5	0.36	1	0	0			Candidate enhancer linked to promoter	2	Mac0;Mac1;Mac2;Mon			CD6;SLC15A3;TMEM132A
chr11	64539184	64539438	5	Resilient	Hypomethylated	0.404762	0.377778	0.387097	0.482143	0.037037	0	1	1	0		Primed enhancer	Candidate enhancer linked to promoter	2	Mac0;Mac1;Mac2			NRXN2
chr11	65378736	65378852	5	Resilient	Hypomethylated	0.678571	0.8	0.789474	0.659091	0.347826	0.294118	0	1	1	Active promoter	Active enhancer	Promoter fragment	15	Mac1;Mac2;Mon;Neu	FRMD8;SLC25A45	AP0007691;AP0013621;EHBP1L1;FAM89B;KCNK7;LTBP3;MALAT1;NEAT1;SCYL1;SSSCA1
chr11	65637586	65637891	7	Resilient	Hypomethylated	0.8	0.843972	0.854545	0.747126	0.407407	0.395349	0	1	0		Active enhancer	Promoter fragment	13	Mac0;Mac1;Mac2;Mon;Neu	MIR4690;SIPA1	BANF1;CCDC85B;CFL1;CST6;CTSW;DPF2;EFEMP2;EIF1AD;FIBP;MAP3K11;MUS81;PCNXL3;SART1;SNX32;TIGD3
chr11	67214108	67214290	8	Resilient	Hypomethylated	0.954023	0.809211	1	0.837209	0.4	0.458333	0	0	0			Candidate enhancer linked to promoter	3	Mac2;Mon			CARNS1;KDM2A;PPP1CA;RAD9A;RHOD;RNU6-1238P;TBC1D10C
chr11	67214142	67214290	7	Resilient	Hypomethylated	0.945946	0.8	1	0.815789	0.333333	0.428571	0	0	0			Candidate enhancer linked to promoter	3	Mac2;Mon			CARNS1;KDM2A;PPP1CA;RAD9A;RHOD;RNU6-1238P;TBC1D10C
chr11	67504009	67504054	5	Resilient	Hypomethylated	0.395349	0.409091	0.419355	0.576923	0	0	0	0	0			Promoter fragment	6	Mac0;Mac1;Mac2;Mon;Neu	AIP;CDK2AP2;PITPNM1	AP00341911;AP00341916;CARNS1;CLCF1;KDM2A;POLD4;PPP1CA;PTPRCAP;RAD9A;RN7SKP239;RNU6-1238P;RPS6KB2;TBC1D10C
chr11	72821999	72822312	43	Non-resilient	Hypermethylated	0.241796	0.346642	0.986395	0.811321	0.0535714	0.150943	0	0	0			Candidate enhancer linked to promoter	3	Mac0;Mac1;Mac2;Neu			ARAP1;ARAP1-AS1;FCHSD2
chr11	72822017	72822288	40	Non-resilient	Hypermethylated	0.238889	0.348249	0.992754	0.810484	0.0386473	0.143223	0	0	0			Candidate enhancer linked to promoter	1	Mac0;Mac1;Neu			FCHSD2
chr11	118911184	118911264	5	Resilient	Hypomethylated	0.808824	0.747826	0.754098	0.87931	0.369565	0.285714	0	0	0			Candidate enhancer linked to promoter	2	Mac0;Mac2			DDX6;FOXR1;UPK2;Y_RNA
chr11	118972000	118972054	5	Carrier control	Hypermethylated	0.703125	0.690476	0.380952	0.384615	0.28125	0.266667	0	1	1	Active promoter	Active enhancer	Promoter fragment	32	Mac0;Mac1;Mac2;Mon;Neu	FOXR1;UPK2;Y_RNA	ACA64;AP0029543;AP0029544;DDX6;MCAM;RNU6-262P;TREH
chr11	120084855	120085189	10	Resilient	Hypomethylated	0.902174	0.877551	0.857143	0.923077	0.540541	0.138889	1	0	0			Candidate enhancer linked to promoter	1	Mac0;Mac1;Mac2;Mon			RNU6-1123P
chr11	130397817	130398032	5	Non-resilient	Hypermethylated	0.27907	0.287879	0.789474	0.657143	0.272727	0.34375	0	0	0			Candidate enhancer linked to promoter	1	Mac0			RP11-890B152
chr12	51871938	51872075	5	Resilient	Hypomethylated	0.629213	0.538462	0.534884	0.6	0.0606061	0.2	0	0	0			Candidate enhancer linked to promoter	2	Mac2			GALNT6;NR4A1;SLC4A8
chr12	64741278	64741354	5	Carrier control	Hypermethylated	0.75	0.858696	0.285714	0.421053	0.4	0.416667	0	0	0			Candidate enhancer linked to promoter	5	Mac0;Mac1;Mac2;Mon;Neu			MIR548C;RASSF3;RP11-338E211;SNORD83;TBK1;THAP2;ZFC3H1
chr12	93460073	93460349	5	Resilient	Hypomethylated	0.435897	0.402174	0.405405	0.37037	0.0322581	0	0	0	0			Candidate enhancer linked to promoter	1	Neu			EEA1
chr12	93460269	93460394	5	Resilient	Hypomethylated	0.445783	0.40566	0.487179	0.535714	0.0333333	0.0434783	0	0	0			Candidate enhancer linked to promoter	1	Neu			EEA1
chr12	124015968	124016343	7	Resilient	Hypomethylated	0.825	0.894231	0.96875	0.865672	0.52381	0.4	0	1	0		Poised enhancer	Candidate enhancer linked to promoter	1	Mac0;Mac1;Mac2			FAM101A
chr12	124054677	124054861	8	Non-resilient	Hypomethylated	0.617021	0.621469	0.205882	0.122449	0.767442	0.612903	0	0	0			Candidate enhancer linked to promoter	1	Mac0;Mac1;Mac2;Mon			FAM101A
chr12	124054733	124054853	5	Non-resilient	Hypomethylated	0.612903	0.570175	0.166667	0.09375	0.777778	0.631579	0	0	0			Candidate enhancer linked to promoter	1	Mac0;Mac1;Mac2;Mon			FAM101A
chr12	132767071	132767225	6	Carrier control	Hypermethylated	0.71875	0.760331	0.279412	0.23	0.3125	0.25	0	0	0			Candidate enhancer linked to promoter	1	Mac0;Mac1;Mac2			ANKLE2
chr12	132767122	132767296	7	Carrier control	Hypermethylated	0.839286	0.846667	0.493827	0.361905	0.431034	0.326531	0	0	0			Candidate enhancer linked to promoter	1	Mac0;Mac1;Mac2			ANKLE2
chr14	69547765	69547891	10	Resilient	Hypomethylated	0.670103	0.545455	0.464286	0.5	0.0344828	0.131387	1	0	0			Candidate enhancer linked to promoter	1	Mac0;Mon;Neu			SRSF5
chr14	91342492	91342738	5	Carrier control	Hypermethylated	0.526316	0.541667	0.208333	0.189189	0.08	0.206897	0	0	0			Candidate enhancer linked to promoter	1	Mac0			CCDC88C;RP11-895M112;RP11-895M113
chr14	95514594	95514814	7	Carrier control	Hypermethylated	0.548387	0.527273	0.208333	0.166667	0.226415	0.119048	0	0	0			Promoter fragment	12	Mac0;Mac1;Mac2;Mon;Neu	RP11-1070N103	ATG2B;C14orf79;CDCA4;DICER1;DICER1-AS1;GALC;GSKIP
chr14	104920929	104921078	5	Carrier control	Hypomethylated	0.66	0.607843	0.971429	1	1	1	0	0	0			Promoter fragment	9	Mac0;Mac1;Mac2;Mon;Neu	PLD4	BRF1;BTBD6;C14orf80;CRIP1;CRIP2;RP11-521B245
chr14	105529701	105530545	57	Resilient	Hypomethylated	0.665541	0.593325	0.566138	0.666667	0.185393	0.245283	0	1	1	Active promoter	Active enhancer	Promoter fragment	7	Mac0;Mac2;Mon;Neu	ATP5G1P1;TMEM121	BRF1;BTBD6;GPR132
chr15	44426220	44426383	11	Carrier control	Hypermethylated	0.603175	0.412214	0.030303	0.0571429	0.111111	0.0238095	0	0	0			Promoter fragment	7	Mac0;Mac1;Mac2;Mon;Neu	CTDSPL2;RP11-516C11	CASC4;ELL3;SERF2
chr15	59100316	59100469	6	Carrier control	Hypomethylated	0.692308	0.692308	1	1	1	1	1	0	0			Candidate enhancer linked to promoter	1	Mac0;Mon;Neu			GTF2A2
chr15	64836308	64836454	7	Resilient	Hypermethylated	0.521739	0.525862	0.115385	0.511111	0.857143	0.909091	1	0	0			Candidate enhancer linked to promoter	1	Mac0;Mac1;Mac2			AC1008304;AC1008305;OAZ2
chr15	70329294	70329479	5	Resilient	Hypomethylated	0.745455	0.697368	0.853659	0.884615	0.387097	0	0	1	0		Active enhancer	Candidate enhancer linked to promoter	1	Mon			MIR629
chr15	85038022	85038339	5	Resilient	Hypomethylated	0.826087	0.694444	0.642857	0.814815	0.266667	0.0625	0	0	0			Candidate enhancer linked to promoter	4	Mac0;Mac1;Mac2;Mon			ALPK3;NMB;PDE8A;WDR73;ZSCAN2
chr15	92923014	92923385	5	Resilient	Hypomethylated	0.857143	0.835443	0.926829	1	0.0869565	0.375	0	0	0			Candidate enhancer linked to promoter	2	Mac0;Mac1;Mac2;Mon;Neu			AC0133942;CHD2;CTD-2313J171;FAM174B
chr15	92923014	92923399	5	Resilient	Hypomethylated	0.881818	0.85	0.921569	1	0.103448	0.52381	0	0	0			Candidate enhancer linked to promoter	2	Mac0;Mac1;Mac2;Mon;Neu			AC0133942;CHD2;CTD-2313J171;FAM174B
chr16	1920308	1920583	13	Resilient	Hypermethylated	0.455285	0.473118	0.370787	0.303797	0.814815	0.825	0	0	0			Promoter fragment	6	Mac0;Mac1;Mac2;Mon	HS3ST6
chr16	1920413	1920577	5	Resilient	Hypermethylated	0.309091	0.39759	0.27027	0.272727	0.714286	1	0	0	0			Promoter fragment	6	Mac0;Mac1;Mac2;Mon	HS3ST6
chr16	3580818	3581101	6	Resilient	Hypomethylated	0.710843	0.764368	0.724138	0.758621	0.307692	0.37037	1	0	0			Promoter fragment	3	Mac0;Mac1;Mac2;Mon	NLRC3;RP11-461A81	IL32;OR1F1;RNU1-125P
chr16	8832671	8833054	17	Resilient	Hypomethylated	0.844156	0.785366	0.546667	0.764706	0.22807	0.168067	0	0	0			Candidate enhancer linked to promoter	2	Mac0;Neu			METTL22;TMEM114
chr16	11254826	11254884	7	Resilient	Hypomethylated	0.628571	0.671756	0.661654	0.8	0.142857	0.30303	0	0	0			Promoter fragment	10	Mac0;Mac1;Mac2;Mon	HNRNPCP4;RMI2;SOCS1	AC0091211;CLEC16A;DEXI;RMI2;RP11-485G75;RP11-485G76
chr16	11254829	11254877	5	Resilient	Hypomethylated	0.662162	0.68617	0.684211	0.831169	0.132075	0.318182	0	0	0			Promoter fragment	10	Mac0;Mac1;Mac2;Mon	HNRNPCP4;RMI2;SOCS1	AC0091211;CLEC16A;DEXI;RMI2;RP11-485G75;RP11-485G76
chr16	20901649	20901851	5	Resilient	Hypomethylated	0.689655	0.776316	0.553191	0.574074	0.2	0.25	1	0	0			Promoter fragment	15	Mac0;Mac1;Mac2;Mon;Neu	DCUN1D3;ERI2;LYRM1
chr16	31169359	31169414	5	Resilient	Hypomethylated	0.788462	0.7875	1	0.714286	0.3125	0.25	0	0	0			Candidate enhancer linked to promoter	21	Mac0;Mac1;Mac2;Mon;Neu			AC1350481;AC1350501;AC1350505;ARMC5;BCKDK;C16orf98;COX6A2;FUS;HSD3B7;ITGAD;ITGAX;KAT8;PF4;PRSS36;PRSS53;PRSS8;PYCARD;PYDC1;RNU7-199P;RP11-120K183;RP11-196G111;RP11-196G114;RP11-388M202;RP11-388M206;SETD1A;SLC5A2;STX1B;STX4;TGFB1I1;VKORC1;ZNF646;ZNF668
chr16	31169359	31169421	6	Resilient	Hypomethylated	0.809524	0.785714	1	0.73913	0.368421	0.296296	0	0	0			Candidate enhancer linked to promoter	21	Mac0;Mac1;Mac2;Mon;Neu			AC1350481;AC1350501;AC1350505;ARMC5;BCKDK;C16orf98;COX6A2;FUS;HSD3B7;ITGAD;ITGAX;KAT8;PF4;PRSS36;PRSS53;PRSS8;PYCARD;PYDC1;RNU7-199P;RP11-120K183;RP11-196G111;RP11-196G114;RP11-388M202;RP11-388M206;SETD1A;SLC5A2;STX1B;STX4;TGFB1I1;VKORC1;ZNF646;ZNF668
chr16	31169373	31169439	5	Resilient	Hypomethylated	0.814815	0.802326	1	0.9375	0.466667	0.37037	0	0	0			Candidate enhancer linked to promoter	21	Mac0;Mac1;Mac2;Mon;Neu			AC1350481;AC1350501;AC1350505;ARMC5;BCKDK;C16orf98;COX6A2;FUS;HSD3B7;ITGAD;ITGAX;KAT8;PF4;PRSS36;PRSS53;PRSS8;PYCARD;PYDC1;RNU7-199P;RP11-120K183;RP11-196G111;RP11-196G114;RP11-388M202;RP11-388M206;SETD1A;SLC5A2;STX1B;STX4;TGFB1I1;VKORC1;ZNF646;ZNF668
chr16	58024572	58024672	5	Non-resilient	Hypermethylated	0.467742	0.460526	0.878788	0.795455	0.4	0.21875	0	0	0			Candidate enhancer linked to promoter	4	Mac0;Mac1;Mac2;Neu			C16orf80;CSNK2A2;GINS3;GPR56;PRSS54;RP11-459F61;RP11-459F63
chr16	70692160	70692791	9	Resilient	Hypomethylated	0.951515	0.908451	0.974359	0.95	0.6	0.516129	0	0	0			Promoter fragment	2	Mon;Neu	MTSS1L;VAC14
chr16	84369295	84369535	9	Resilient	Hypermethylated	0.556886	0.560976	0.567164	0.435897	0.891892	0.888889	0	0	0			Promoter fragment	4	Mac0;Mac1;Mac2	ATP2C2
chr16	84369415	84369535	7	Resilient	Hypermethylated	0.555556	0.554054	0.519231	0.421875	0.881356	0.930556	0	0	0			Promoter fragment	4	Mac0;Mac1;Mac2	ATP2C2
chr16	89204277	89204589	8	Resilient	Hypomethylated	0.839286	0.863636	0.755102	0.846154	0.371429	0.397727	1	0	0			Candidate enhancer linked to promoter	4	Mac0;Mac1;Mac2;Mon			AC0923841;APRT;CBFA2T3;CDT1;GALNS;PABPN1L;PIEZO1;RP11-830F96;RP11-830F97
chr16	89211421	89211555	5	Resilient	Hypomethylated	0.689655	0.882353	0.6	0.588235	0.166667	0.25	1	0	0			Candidate enhancer linked to promoter	7	Mac0;Mac1;Mac2;Mon;Neu			AC0923841;APRT;CBFA2T3;CDT1;GALNS;MVD;PABPN1L;PIEZO1;RP11-830F96;RP11-830F97;SNAI3-AS1;TRAPPC2L;ZC3H18
chr17	7332702	7332858	5	Non-resilient	Hypermethylated	0.0727273	0.0793651	0.566667	0.545455	0.190476	0	0	0	0			Promoter fragment	26	Mac0;Mac1;Mac2;Mon;Neu	AC0269546;NEURL4	AC0074211;AC1131895;BCL6B;CD68;EIF4A1;FXR2;GPS2;MPDU1;NEURL4;POLR2A;RP11-542C162;SENP3;SHBG;SLC16A13;SLC35G6;SNORA48;SNORA67;SNORD10;SOX15;TNFSF13;ZBTB4;snoU13
chr17	8874354	8874637	6	Resilient	Hypermethylated	0.0769231	0.474576	0.258065	0.12766	0.888889	0.780488	0	1	0		Primed enhancer	Candidate enhancer linked to promoter	1	Neu			RP11-599B137;SNORD118;TMEM107
chr17	64003877	64004614	11	Resilient	Hypomethylated	0.900662	0.947368	0.906977	0.897727	0.555556	0.584906	0	0	0			Promoter fragment	14	Mac0;Mac1;Mac2;Mon;Neu	C17orf72;RP11-214C82	AC0159231;ACE;CD79B;CEP95;CSHL1;CTD-2501B85;DDX5;ERN1;FTSJ3;GH1;ICAM2;LIMD2;MAP3K3;POLG2;PSMC5;RN7SL805P;SCN4A;SMARCD2;SNORA76;SNORD104;TEX2
chr17	64004299	64004614	6	Resilient	Hypomethylated	0.925532	0.975904	0.901961	0.895833	0.458333	0.481481	0	0	0			Promoter fragment	14	Mac0;Mac1;Mac2;Mon;Neu	C17orf72;RP11-214C82	AC0159231;ACE;CD79B;CEP95;CSHL1;CTD-2501B85;DDX5;ERN1;FTSJ3;GH1;ICAM2;LIMD2;MAP3K3;POLG2;PSMC5;RN7SL805P;SCN4A;SMARCD2;SNORA76;SNORD104;TEX2
chr17	76527427	76527552	5	Resilient	Hypomethylated	0.818182	0.839286	0.692308	0.69697	0.363636	0.263158	0	0	0			Promoter fragment	8	Mac1;Mac2;Mon;Neu	CYGB;PRCD	ST6GALNAC1
chr17	78226332	78226506	5	Non-resilient	Hypomethylated	0.685393	0.535354	0.137931	0.227273	0.575758	0.611111	0	0	0			Candidate enhancer linked to promoter	3	Mon			PGS1;RNU6-638P;SNORA30
chr17	79936616	79936739	5	Carrier control	Hypermethylated	0.765625	0.731707	0.192308	0.428571	0.205882	0.333333	0	1	0		Active enhancer	Candidate enhancer linked to promoter	1	Mac0;Mac1;Mac2;Mon			CBX2
chr17	80819678	80820007	9	Resilient	Hypomethylated	0.829457	0.923664	0.823009	0.892308	0.521739	0.505155	0	0	0			Candidate enhancer linked to promoter	1	Mac1;Mac2			CTD-2047H164;ENDOV
chr17	81338614	81338842	6	Resilient	Hypermethylated	0.516129	0.517647	0.586207	0.586207	0.928571	1	0	0	0			Candidate enhancer linked to promoter	1	Mac2			RP11-1055B86;RP11-1055B87
chr18	3709724	3710202	6	Carrier control	Hypermethylated	0.8	0.804348	0.3125	0.454545	0.340909	0.444444	0	1	0		Primed enhancer	Candidate enhancer linked to promoter	1	Mac0;Mac1;Mac2;Mon;Neu			MYL12B;RP13-270P171
chr18	8608183	8608446	5	Resilient	Hypomethylated	0.907692	0.887755	1	0.9375	0.555556	0.568182	0	1	0		Active enhancer	Promoter fragment	5	Mac0;Mac2;Mon;Neu	RAB12	RP11-888D103;TWSG1
chr18	11845281	11845690	6	Resilient	Hypomethylated	0.898305	0.918605	0.847826	0.75	0.3125	0.409091	0	0	0			Promoter fragment	38	Mac0;Mac1;Mac2;Mon;Neu	CHMP1B;RP11-78A193	AP0024141;IMPA2;MPPE1;RNU6-324P;RP11-820I164
chr18	11845507	11845690	5	Resilient	Hypomethylated	0.921569	0.948718	0.902439	0.78125	0.357143	0.4	0	0	0			Promoter fragment	38	Mac0;Mac1;Mac2;Mon;Neu	CHMP1B;RP11-78A193	AP0024141;IMPA2;MPPE1;RNU6-324P;RP11-820I164
chr18	48660946	48661284	6	Resilient	Hypermethylated	0.352941	0.566038	0.580645	0.5625	0.883721	0.923077	0	0	0			Candidate enhancer linked to promoter	2	Neu			DYM;RPL17;RPL17-C18orf32;SNORD58A;SNORD58B
chr18	79382493	79382572	5	Resilient	Hypomethylated	1	0.943662	0.961538	0.972222	0.444444	0.5	0	0	0			Candidate enhancer linked to promoter	1	Neu			PQLC1
chr19	5990461	5990828	16	Carrier control	Hypomethylated	0.311558	0.344828	1	0.816327	0.705882	0.932432	0	0	0			Candidate enhancer linked to promoter	1	Neu			ACSBG2
chr19	5990465	5990821	14	Carrier control	Hypomethylated	0.252874	0.293689	1	0.796875	0.657534	0.921875	0	0	0			Candidate enhancer linked to promoter	1	Neu			ACSBG2
chr19	6663728	6664048	6	Resilient	Hypomethylated	0.7625	0.813725	0.763158	0.857143	0.418605	0.389831	1	1	0		Active enhancer	Promoter fragment	1	Mac0;Mac1;Mac2	TNFSF14
chr19	7796484	7796611	6	Non-resilient	Hypomethylated	0.906977	0.885246	0.461538	0.565217	1	1	0	1	0		Active enhancer	Candidate enhancer linked to promoter	1	Neu			CTD-3214H194;PET100;XAB2
chr19	12682256	12682361	7	Carrier control	Hypermethylated	0.407895	0.390244	0.0222222	0.0175439	0.0689655	0	0	0	0			Promoter fragment	4	Mac0;Mac1;Mac2;Mon;Neu	DHPS	MAST1;PRDX2;RNASEH2A;ZNF491
chr19	19194945	19195159	8	Carrier control	Hypermethylated	0.617647	0.619469	0.259259	0.0967742	0.268293	0.115385	1	0	0			Promoter fragment	24	Mac0;Mac1;Mac2;Mon;Neu	MEF2B;MEF2BNB;MEF2BNB-MEF2B;RFXANK	AC1384304;ARMC6;MAU2;NCAN;NR2C2AP;PAK4;PBX4;SDHAF1;SLC25A42;SUGP1;SUGP2;TM6SF2
chr19	35898926	35898999	5	Resilient	Hypermethylated	0	0	0	0	0.3125	0.3125	0	0	0			Promoter fragment	13	Mac0;Mac1;Mac2;Mon;Neu	HCST;NFKBID	AC00239811;AC0023989;AC0025111;AD0006716;IGFLR1;LIN37;LRFN3;MAG;PSENEN;SDHAF1;U2AF1L4
chr19	45403839	45404076	7	Resilient	Hypomethylated	0.736111	0.86747	0.733333	0.678571	0.32	0.37037	1	0	0			Promoter fragment	23	Mac0;Mac1;Mac2;Mon;Neu	CD3EAP;PPP1R13L	AC0057577;AC0057792;AC0061264;APOC1;BLOC1S3;CLPTM1;CTB-129P611;EML2;ERCC1;FOSB;GIPR;GPR4;MARK4;NKPD1;OPA3;PPM1N;PPP1R37;RELB;RN7SL836P;RTN2;TRAPPC6A;VASP
chr19	47510711	47511023	7	Resilient	Hypomethylated	0.689189	0.678161	0.681818	0.720588	0.333333	0.238095	0	0	0			Promoter fragment	10	Mac0;Mac1;Mac2;Mon;Neu	NAPA	PRR24
chr19	48881972	48882126	10	Resilient	Hypomethylated	0.807692	0.700422	0.742268	0.757143	0.372093	0.351351	0	0	0			Promoter fragment	7	Mac0;Mac1;Mac2;Mon;Neu	PLEKHA4;PPP1R15A;TULP2	FTL
chr19	48882004	48882082	6	Resilient	Hypomethylated	0.875	0.792857	0.852459	0.931818	0.490566	0.333333	0	0	0			Promoter fragment	7	Mac0;Mac1;Mac2;Mon;Neu	PLEKHA4;PPP1R15A;TULP2	FTL
chr19	49969751	49969927	7	Carrier control	Hypermethylated	0.634615	0.607843	0.130435	0.3	0.12766	0.159091	1	0	0			Promoter fragment	2	Mac0	SIGLEC16
chr19	55086075	55086260	9	Non-resilient	Hypermethylated	0.383562	0.320755	0.967742	0.792453	0.411765	0.378378	1	1	1	Active promoter	Active enhancer	Candidate enhancer linked to promoter	1	Mac0;Mon			UBE2S
chr19	55086075	55086455	12	Non-resilient	Hypermethylated	0.294737	0.246479	0.767442	0.680556	0.304348	0.254545	1	1	1	Active promoter	Active enhancer	Candidate enhancer linked to promoter	1	Mac0;Mon			UBE2S
chr20	44081777	44082108	7	Resilient	Hypomethylated	0.659091	0.726027	0.757576	0.733333	0.208333	0.22	0	1	0		Active enhancer	Candidate enhancer linked to promoter	8	Mac0;Mac1;Mac2;Mon;Neu			IFT52;MYBL2;RNU6-1251P;RNU6-639P;RP1-138B75;SGK2;SRSF6;TOX2
chr20	62862889	62863122	5	Resilient	Hypomethylated	0.826087	0.885714	0.862069	0.882353	0.521739	0.358974	0	0	0			Promoter fragment	10	Mac0;Mac1;Mac2;Mon;Neu	TCFL5	BHLHE23;LSM14B;OSBPL2;RP11-305P229;RP11-93B146;RPS21;SLCO4A1;TAF4;hsa-mir-3195
chr21	42108878	42109052	8	Resilient	Hypomethylated	0.66129	0.663265	0.655172	0.912698	0.189189	0.290323	0	0	0			Promoter fragment	42	Mac0;Mac1;Mac2;Mon	C21orf128;UMODL1	C2CD2;ZBTB21;ZNF295-AS1;snoU13
chr21	42108878	42109075	6	Resilient	Hypomethylated	0.658228	0.677966	0.656716	0.912698	0.209302	0.323529	0	0	0			Promoter fragment	42	Mac0;Mac1;Mac2;Mon	C21orf128;UMODL1	C2CD2;ZBTB21;ZNF295-AS1;snoU13
chr21	43657705	43658036	32	Carrier control	Hypermethylated	0.887417	0.599237	0.142212	0.0636364	0.15903	0.104513	0	1	0		Poised enhancer	Promoter fragment	29	Mac0;Mac1;Mac2;Mon;Neu	HSF2BP;RRP1B	AP0016305;AP00163110;AP0016319;CRYAA;NDUFV3;SIK1;U2AF1;WDR4
chr21	43657737	43658036	30	Carrier control	Hypermethylated	0.895833	0.630081	0.151961	0.0688525	0.165217	0.111959	0	1	0		Poised enhancer	Promoter fragment	29	Mac0;Mac1;Mac2;Mon;Neu	HSF2BP;RRP1B	AP0016305;AP00163110;AP0016319;CRYAA;NDUFV3;SIK1;U2AF1;WDR4
chr22	19622143	19622349	5	Resilient	Hypomethylated	0.811594	0.823529	0.85	0.783784	0.307692	0.411765	0	0	0			Candidate enhancer linked to promoter	5	Mac0;Mac1;Mac2;Mon			AC00447110;AC0044719;CDC45;DGCR14;DGCR2;GSC2;SLC25A1;TSSK1A;TSSK2;UFD1L
chr22	32043067	32043362	20	Resilient	Hypomethylated	0.804348	0.719298	0.740741	0.704545	0	0.395349	1	0	0			Promoter fragment	2	Mac0;Mac1;Mac2	SLC5A1	RFPL3
chr22	32043131	32043351	15	Resilient	Hypomethylated	0.826087	0.714286	0.786885	0.757143	0	0.40625	1	0	0			Promoter fragment	2	Mac0;Mac1;Mac2	SLC5A1	RFPL3
chr22	38452875	38453066	10	Carrier control	Hypomethylated	0.311927	0.276923	0.859375	0.626667	0.844156	0.888889	0	1	1	Active promoter	Active enhancer	Promoter fragment	12	Mac0;Mac1;Mac2;Mon;Neu	KCNJ4;KDELR3	SLC16A8;snoU13
chr22	38776197	38776297	5	Resilient	Hypomethylated	0.807692	0.469697	1	0.52381	0.0555556	0.153846	1	0	0			Candidate enhancer linked to promoter	1	Mac0			APOBEC3B-AS1
chr22	39100384	39100458	5	Non-resilient	Hypomethylated	0.578125	0.594937	0.24	0.238095	0.590164	0.625	0	0	0			Promoter fragment	4	Mac0;Mac1;Mac2;Mon;Neu	APOBEC3H	CBX6
chr22	41133132	41133528	9	Resilient	Hypomethylated	0.54902	0.651852	0.615385	0.507937	0.147059	0.166667	0	0	0			Candidate enhancer linked to promoter	1	Mac2			SLC25A17
chr22	41133154	41133528	8	Resilient	Hypomethylated	0.533333	0.652542	0.630435	0.491525	0.103448	0.132075	0	0	0			Candidate enhancer linked to promoter	1	Mac2			SLC25A17
chr22	42791781	42791947	7	Non-resilient	Hypermethylated	0.218182	0.442105	0.787879	0.771429	0.136364	0.384615	1	1	0		Primed enhancer	Candidate enhancer linked to promoter	3	Neu			AL0224762;MCAT;PACSIN2
chr22	45581084	45581222	6	Resilient	Hypermethylated	0.1875	0.252747	0.166667	0.256757	0.592105	0.606061	1	0	0			Candidate enhancer linked to promoter	2	Mac0;Mac1;Mac2;Mon			CR5366031;MIR4763;MIRLET7A3;MIRLET7B;WNT7B
chr22	46112113	46112222	5	Carrier control	Hypermethylated	0.47619	0.685714	0.173913	0	0.04	0.107143	1	0	0			Promoter fragment	14	Mac0;Mac1;Mac2;Mon;Neu	MIR4763;MIRLET7A3;MIRLET7B	CDPF1;CELSR1;CTA-941F99;GTSE1;PKDREJ;RP3-439F81;TRMU;TTC38
chr22	50164425	50164552	7	Resilient	Hypomethylated	1	0.894737	0.954545	0.896552	0.588235	0.481481	1	0	0			Candidate enhancer linked to promoter	2	Mac0;Mac1;Mon;Neu			AL0223281;ALG12;CRELD2;HDAC10;MAPK11;MAPK12;PLXNB2;TUBGCP6
