## Supplementary Tables for "Cell-type-resolved DNA methylation analysis using bulk long-read sequencing across human tissues": Supplementary Table 10.xlsx

### Sheet: Table 10
Sample ID	Cohort	Brain Region	Age (years)	Sex	CERAD Score	Braak Stage	AD Status	Clinical Cognitive Status	ADNC
BRN001	PWG	Prefrontal cortex	103.8	Female	0	III	NA	NA	NA
BRN002	PWG	Prefrontal cortex	90	Male	0	IV	NA	NA	NA
BRN003	PWG	Prefrontal cortex	84	Female	0	IV	NA	NA	NA
BRN004	PWG	Prefrontal cortex	91.3	Female	0	IV	NA	NA	NA
BRN007	PWG	Prefrontal cortex	92	Female	0	III	NA	NA	NA
BRN008	PWG	Prefrontal cortex	82	Female	0	II	NA	NA	NA
BRN009	PWG	Prefrontal cortex	82.4	Female	0	III	NA	NA	NA
BRN010	PWG	Prefrontal cortex	75	Male	0	II	NA	NA	NA
BRN011	PWG	Prefrontal cortex	80.1	Male	0	II	NA	NA	NA
BRN012	PWG	Prefrontal cortex	84.6	Male	0	I	NA	NA	NA
BRN013	PWG	Prefrontal cortex	83	Male	0	I	NA	NA	NA
BRN015	PWG	Prefrontal cortex	81	Female	0	III	NA	NA	NA
BRN016	PWG	Prefrontal cortex	77	Male	0	III	NA	NA	NA
BRN017	PWG	Prefrontal cortex	95	Female	0	IV	NA	NA	NA
BRN018	PWG	Prefrontal cortex	83	Male	0	III	NA	NA	NA
BRN019	PWG	Prefrontal cortex	77	Female	0	III	NA	NA	NA
BRN020	PWG	Prefrontal cortex	93	Female	0	IV	NA	NA	NA
BRN022	PWG	Prefrontal cortex	97	Female	0	III	NA	NA	NA
BRN023	PWG	Prefrontal cortex	74.2	Female	0	II	NA	NA	NA
BRN024	PWG	Prefrontal cortex	83	Male	0	III	NA	NA	NA
BRN025	PWG	Prefrontal cortex	97.4	Female	0	I	NA	NA	NA
BRN029	PWG	Prefrontal cortex	59	Female	0	II	NA	NA	NA
BRN030	PWG	Prefrontal cortex	81	Male	0	IV	NA	NA	NA
BRN031	PWG	Prefrontal cortex	86	Female	0	II	NA	NA	NA
BRN034	PWG	Prefrontal cortex	92	Male	0	IV	NA	NA	NA
BRN035	PWG	Prefrontal cortex	78	Male	0	III	NA	NA	NA
BRN037	PWG	Prefrontal cortex	81	Male	0	I	NA	NA	NA
BRN038	PWG	Prefrontal cortex	84	Female	0	II	NA	NA	NA
BRN039	PWG	Prefrontal cortex	80	Female	0	IV	NA	NA	NA
BRN040	PWG	Prefrontal cortex	78	Male	0	IV	NA	NA	NA
BRN041	PWG	Prefrontal cortex	89	Female	0	IV	NA	NA	NA
BRN042	PWG	Prefrontal cortex	92	Female	0	I	NA	NA	NA
BRN043	PWG	Prefrontal cortex	87.7	Female	0	IV	NA	NA	NA
BRN045	PWG	Prefrontal cortex	65	Male	0	III	NA	NA	NA
BRN046	PWG	Prefrontal cortex	97	Female	0	II	NA	NA	NA
BRN048	PWG	Prefrontal cortex	82	Female	0	III	NA	NA	NA
BRN049	PWG	Prefrontal cortex	91	Male	0	II	NA	NA	NA
BRN050	PWG	Prefrontal cortex	96	Male	0	III	NA	NA	NA
BRN051	PWG	Prefrontal cortex	97.5	Female	0	III	NA	NA	NA
BRN054	PWG	Prefrontal cortex	108.1	Female	0	IV	NA	NA	NA
BRN056	PWG	Prefrontal cortex	80	Male	0	II	NA	NA	NA
BRN057	PWG	Prefrontal cortex	90	Female	0	III	NA	NA	NA
BRN059	PWG	Prefrontal cortex	74	Male	0	II	NA	NA	NA
BRN060	PWG	Prefrontal cortex	92	Male	0	III	NA	NA	NA
BRN061	PWG	Prefrontal cortex	97.6	Male	0	III	NA	NA	NA
BRN062	PWG	Prefrontal cortex	83	Male	0	I	NA	NA	NA
BRN063	PWG	Prefrontal cortex	95	Male	0	III	NA	NA	NA
BRN064	PWG	Prefrontal cortex	87	Male	0	IV	NA	NA	NA
BRN065	PWG	Prefrontal cortex	73.2	Male	0	III	NA	NA	NA
BRN067	PWG	Prefrontal cortex	93	Male	0	III	NA	NA	NA
BRN068	PWG	Prefrontal cortex	79	Female	0	IV	NA	NA	NA
BRN072	PWG	Prefrontal cortex	91.6	Male	0	II	NA	NA	NA
BRN073	PWG	Prefrontal cortex	95	Female	0	IV	NA	NA	NA
BRN074	PWG	Prefrontal cortex	77	Female	0	II	NA	NA	NA
BRN076	PWG	Prefrontal cortex	65	Female	0	III	NA	NA	NA
BRN077	PWG	Prefrontal cortex	97	Female	0	III	NA	NA	NA
BRN078	PWG	Prefrontal cortex	81	Female	0	I	NA	NA	NA
BRN080	PWG	Prefrontal cortex	90	Male	0	III	NA	NA	NA
BRN081	PWG	Prefrontal cortex	85	Male	0	II	NA	NA	NA
BRN083	PWG	Prefrontal cortex	74	Male	0	III	NA	NA	NA
BRN084	PWG	Prefrontal cortex	100	Female	0	III	NA	NA	NA
BRN085	PWG	Prefrontal cortex	92	Female	0	III	NA	NA	NA
BRN086	PWG	Prefrontal cortex	64	Male	0	III	NA	NA	NA
BRN087	PWG	Prefrontal cortex	100.6	Female	0	IV	NA	NA	NA
BRN088	PWG	Prefrontal cortex	86	Male	0	II	NA	NA	NA
BRN090	PWG	Prefrontal cortex	84.9	Male	0	III	NA	NA	NA
BRN091	PWG	Prefrontal cortex	82	Female	0	III	NA	NA	NA
BRN092	PWG	Prefrontal cortex	95.2	Male	0	III	NA	NA	NA
BRN093	PWG	Prefrontal cortex	78	Male	0	IV	NA	NA	NA
BRN096	PWG	Prefrontal cortex	79	Female	0	III	NA	NA	NA
BRN097	PWG	Prefrontal cortex	94	Male	0	III	NA	NA	NA
BRN098	PWG	Prefrontal cortex	88	Female	0	IV	NA	NA	NA
BRN099	PWG	Prefrontal cortex	61	Female	0	III	NA	NA	NA
BRN101	PWG	Prefrontal cortex	67	Male	0	IV	NA	NA	NA
BRN103	PWG	Prefrontal cortex	77	Female	0	III	NA	NA	NA
BRN104	PWG	Prefrontal cortex	78	Male	0	IV	NA	NA	NA
BRN005	NPBB	Temporal lobe adjacent to the hippocampus	79	Male	1	IV	AD	Dementia	Intermediate ADNC
BRN006	NPBB	Temporal lobe adjacent to the hippocampus	64	Male	3	VI	AD	Dementia	High ADNC
BRN014	NPBB	Temporal lobe adjacent to the hippocampus	60	Female	NA	NA	NCI	NA	NA
BRN021	NPBB	Temporal lobe adjacent to the hippocampus	82	Female	1	III	MCI	None	Low ADNC
BRN026	NPBB	Temporal lobe adjacent to the hippocampus	66	Female	2	VI	AD	Dementia	High ADNC
BRN027	NPBB	Temporal lobe adjacent to the hippocampus	71	Male	NA	NA	NCI	NA	NA
BRN028	NPBB	Temporal lobe adjacent to the hippocampus	74	Male	3	VI	AD	Dementia	High ADNC
BRN032	NPBB	Temporal lobe adjacent to the hippocampus	73	Male	NA	NA	NCI	NA	NA
BRN033	NPBB	Temporal lobe adjacent to the hippocampus	85	Male	1	III	MCI	None	Intermediate ADNC
BRN036	NPBB	Temporal lobe adjacent to the hippocampus	71	Female	2	V	AD	None	High ADNC
BRN044	NPBB	Temporal lobe adjacent to the hippocampus	78	Female	0	III	MCI	None	Intermediate ADNC
BRN047	NPBB	Temporal lobe adjacent to the hippocampus	90	Female	2	VI	AD	Dementia	Intermediate ADNC
BRN052	NPBB	Temporal lobe adjacent to the hippocampus	83	Female	2	IV	AD	Dementia	Intermediate ADNC
BRN053	NPBB	Temporal lobe adjacent to the hippocampus	74	Male	3	VI	AD	Dementia	High ADNC
BRN055	NPBB	Temporal lobe adjacent to the hippocampus	68	Male	2	III	AD	Dementia	Intermediate ADNC
BRN058	NPBB	Temporal lobe adjacent to the hippocampus	65	Female	0	III	MCI	Dementia	Low ADNC
BRN066	NPBB	Temporal lobe adjacent to the hippocampus	82	Male	2	IV	MCI	None	Intermediate ADNC
BRN069	NPBB	Temporal lobe adjacent to the hippocampus	87	Male	2	IV	AD	Dementia	Intermediate ADNC
BRN070	NPBB	Temporal lobe adjacent to the hippocampus	85	Female	3	VI	AD	Dementia	High ADNC
BRN071	NPBB	Temporal lobe adjacent to the hippocampus	84	Male	0	III	MCI	Altered mental status	Intermediate ADNC
BRN075	NPBB	Temporal lobe adjacent to the hippocampus	83	Female	3	VI	AD	Dementia	High ADNC
BRN079	NPBB	Temporal lobe adjacent to the hippocampus	61	Female	NA	NA	NCI	NA	NA
BRN082	NPBB	Temporal lobe adjacent to the hippocampus	65	Male	NA	NA	NCI	NA	NA
BRN089	NPBB	Temporal lobe adjacent to the hippocampus	65	Female	NA	NA	NCI	NA	NA
BRN094	NPBB	Temporal lobe adjacent to the hippocampus	78	Female	NA	NA	NCI	NA	NA
BRN095	NPBB	Temporal lobe adjacent to the hippocampus	81	Male	0	II	MCI	Altered mental status	Low ADNC
BRN100	NPBB	Temporal lobe adjacent to the hippocampus	74	Female	1	IV	MCI	None	Low ADNC
BRN102	NPBB	Temporal lobe adjacent to the hippocampus	64	Male	NA	NA	NCI	NA	NA
