## Supplementary Tables for "Cell-type-resolved DNA methylation analysis using bulk long-read sequencing across human tissues": Supplementary Table 12.xlsx

### Sheet: Table 12
Sample ID	Individual ID	Age (years)	Sex	Sample Type	Sequencing Platform	Methylation Array Data
CLN001	CLN-P004	49	Female	EO-CRC	PacBio SMRT
CLN002	CLN-P007	48	Male	Normal	PacBio SMRT
CLN003	CLN-P009	40	Female	EO-CRC	PacBio SMRT
CLN004	CLN-P003	45	Male	Normal	PacBio SMRT
CLN005	CLN-P022	61	Male	Normal	PacBio SMRT	Yes
CLN006	CLN-P025	78	Male	LO-CRC	PacBio SMRT	Yes
CLN007	CLN-P025	78	Male	Normal	PacBio SMRT	Yes
CLN008	CLN-P031	42	Female	Normal	PacBio SMRT
CLN009	CLN-P016	46	Female	EO-CRC	PacBio SMRT
CLN010	CLN-P004	49	Female	Normal	PacBio SMRT
CLN011	CLN-P033	35	Female	Normal	PacBio SMRT
CLN012	CLN-P022	61	Male	LO-CRC	PacBio SMRT	Yes
CLN013	CLN-P010	75	Female	LO-CRC	PacBio SMRT	Yes
CLN014	CLN-P030	44	Female	EO-CRC	PacBio SMRT
CLN015	CLN-P015	42	Male	EO-CRC	PacBio SMRT
CLN016	CLN-P023	29	Male	Normal	PacBio SMRT
CLN017	CLN-P029	84	Female	LO-CRC	PacBio SMRT	Yes
CLN018	CLN-P033	35	Female	EO-CRC	PacBio SMRT
CLN019	CLN-P008	41	Female	EO-CRC	PacBio SMRT
CLN020	CLN-P029	84	Female	Normal	PacBio SMRT	Yes
CLN021	CLN-P001	30	Female	Normal	PacBio SMRT
CLN022	CLN-P034	42	Female	Normal	PacBio SMRT
CLN023	CLN-P014	83	Female	Normal	PacBio SMRT	Yes
CLN024	CLN-P019	28	Male	EO-CRC	PacBio SMRT
CLN025	CLN-P028	37	Male	Normal	PacBio SMRT
CLN026	CLN-P026	59	Female	LO-CRC	PacBio SMRT	Yes
CLN027	CLN-P016	46	Female	Normal	PacBio SMRT
CLN028	CLN-P017	45	Male	EO-CRC	PacBio SMRT
CLN029	CLN-P032	46	Male	EO-CRC	PacBio SMRT
CLN030	CLN-P020	42	Male	EO-CRC	PacBio SMRT
CLN031	CLN-P031	42	Female	EO-CRC	PacBio SMRT
CLN032	CLN-P027	49	Male	Normal	PacBio SMRT
CLN033	CLN-P021	49	Male	EO-CRC	PacBio SMRT
CLN034	CLN-P024	59	Female	Normal	PacBio SMRT	Yes
CLN035	CLN-P014	83	Female	LO-CRC	PacBio SMRT	Yes
CLN036	CLN-P018	46	Male	EO-CRC	PacBio SMRT
CLN037	CLN-P007	48	Male	EO-CRC	PacBio SMRT
CLN038	CLN-P027	49	Male	EO-CRC	PacBio SMRT
CLN039	CLN-P020	42	Male	Normal	PacBio SMRT
CLN040	CLN-P006	29	Male	EO-CRC	PacBio SMRT
CLN041	CLN-P002	40	Male	EO-CRC	PacBio SMRT
CLN042	CLN-P012	22	Female	Normal	PacBio SMRT
CLN043	CLN-P034	42	Female	EO-CRC	PacBio SMRT
CLN044	CLN-P010	75	Female	Normal	PacBio SMRT	Yes
CLN045	CLN-P021	49	Male	Normal	PacBio SMRT
CLN046	CLN-P012	22	Female	EO-CRC	PacBio SMRT
CLN047	CLN-P026	59	Female	Normal	PacBio SMRT	Yes
CLN048	CLN-P028	37	Male	EO-CRC	PacBio SMRT
CLN049	CLN-P001	30	Female	EO-CRC	PacBio SMRT
CLN050	CLN-P024	59	Female	LO-CRC	PacBio SMRT	Yes
CLN051	CLN-P006	29	Male	Normal	PacBio SMRT
CLN052	CLN-P019	28	Male	Normal	PacBio SMRT
CLN053	CLN-P003	45	Male	EO-CRC	PacBio SMRT
CLN054	CLN-P011	65	Male	LO-CRC	ONT
CLN055	CLN-P005	72	Female	LO-CRC	ONT
CLN056	CLN-P011	65	Male	Normal	ONT
CLN057	CLN-P005	72	Female	Normal	ONT
CLN058	CLN-P013	83	Male	Normal	ONT
CLN059	CLN-P013	83	Male	LO-CRC	ONT
