## Supplementary Tables for "Cell-type-resolved DNA methylation analysis using bulk long-read sequencing across human tissues": Supplementary Table 15.xlsx

### Sheet: Table 15
Fluorescence-activated cell sorting of CD49f+ long-term haematopoietic stem cells
Metal / Fluorophore	Target	Clone	Source	Cat#	Panel component
APC	CD34	581	BD Pharmingen	555824	LT-HSC sorting
PE-Cyanine7	CD38	HIT2	eBioscience / Invitrogen	25-0389-42	LT-HSC sorting
Biotin	CD90 (Thy-1)	eBio5E10 (5E10)	eBioscience / Invitrogen	13-0909-82	LT-HSC sorting
Super Bright 600	CD45RA	HI100	eBioscience / Invitrogen	63-0458-42	LT-HSC sorting
PE	CD49f (integrin alpha 6)	eBioGoH3 (GoH3)	eBioscience / Invitrogen	12-0495-82	LT-HSC sorting
Mass cytometry (CyTOF) immune profiling panel
Metal / Fluorophore	Target	Clone	Source	Cat#	Panel component
89 Y	CD45	HI30	Standard Biotools	201334	Maxpar Direct core panel
111 Cd	CD64	S18012C	Biolegend	39502	Add-on antibody
112 Cd	IgA	Polyclonal	Southern Biotech	54789	Add-on antibody
113 In	CD11b	M1/70	Biolegend	101202	Add-on antibody
114 Cd	IgM	MHM-88	Biolegend	314502	Add-on antibody
115 In	CD69	FN50	Biolegend	310939	Add-on antibody
116 Cd	IgG	G18-145	BD Biosciences	555784	Add-on antibody
141 Pr	CCR6	G034E3	Standard Biotools	201334	Maxpar Direct core panel
142 Nd	ICOS	C398.4A	Biolegend	313502	Add-on antibody
143 Nd	CD123	6H6	Standard Biotools	201334	Maxpar Direct core panel
144 Nd	CD19	HIB19	Standard Biotools	201334	Maxpar Direct core panel
145 Nd	CD4	RPA-T4	Standard Biotools	201334	Maxpar Direct core panel
146 Nd	CD8a	RPA-T8	Standard Biotools	201334	Maxpar Direct core panel
147 Sm	CD11c	Bu15	Standard Biotools	201334	Maxpar Direct core panel
148 Nd	CD16	3G8	Standard Biotools	201334	Maxpar Direct core panel
149 Sm	CD45RO	UCHL1	Standard Biotools	201334	Maxpar Direct core panel
150 Nd	CD45RA	HI100	Standard Biotools	201334	Maxpar Direct core panel
151 Eu	CD161	HP-3G10	Standard Biotools	201334	Maxpar Direct core panel
152 Sm	CCR4	L291H4	Standard Biotools	201334	Maxpar Direct core panel
153 Eu	CD25	BC96	Standard Biotools	201334	Maxpar Direct core panel
154 Sm	CD27	O323	Standard Biotools	201334	Maxpar Direct core panel
155 Gd	CD57	HCD57	Standard Biotools	201334	Maxpar Direct core panel
156 Gd	CXCR3	G025H7	Standard Biotools	201334	Maxpar Direct core panel
158 Gd	CXCR5	J252D4	Standard Biotools	201334	Maxpar Direct core panel
159 Tb	PD-L1	29E.2A3	Standard Biotools	3159029B	Add-on antibody
160 Gd	CD28	CD28.2	Standard Biotools	201334	Maxpar Direct core panel
161 Dy	CD38	HB-7	Standard Biotools	201334	Maxpar Direct core panel
163 Dy	CD56	NCAM16.2	Standard Biotools	201334	Maxpar Direct core panel
164 Dy	TCRgd	B1	Standard Biotools	201334	Maxpar Direct core panel
165 Ho	PD-1	EH12.2H7	Biolegend	329926	Add-on antibody
166 Er	CD294	BM16	Standard Biotools	201334	Maxpar Direct core panel
167 Er	CCR7	G043H7	Standard Biotools	201334	Maxpar Direct core panel
168 Er	CD14	63D3	Standard Biotools	201334	Maxpar Direct core panel
169 Tm	CD258	T5-39	Standard Biotools	647502	Add-on antibody
170 Er	CD3	UCHT1	Standard Biotools	201334	Maxpar Direct core panel
171 Yb	CD20	2H7	Standard Biotools	201334	Maxpar Direct core panel
172 Yb	CD66b	G10F5	Standard Biotools	201334	Maxpar Direct core panel
173 Yb	HLADR	LN3	Standard Biotools	201334	Maxpar Direct core panel
174 Yb	IgD	IA6-2	Standard Biotools	201334	Maxpar Direct core panel
175 Lu	AXL	S21005B	Biolegend	386202	Add-on antibody
176 Yb	CD127	A019D5	Standard Biotools	201334	Maxpar Direct core panel
209 Bi	CD61	VI-PL2	Standard Biotools	3209001B	Add-on antibody
193 Ir	DNA intercalator (iridium)	n/a	Standard BioTools	S00093	DNA stain
